# A Structural Proteome Screen Identifies Protein Mimicry in Host-Microbe Systems

**DOI:** 10.1101/2024.04.10.588793

**Authors:** Gabriel Penunuri, Pingting Wang, Russell Corbett-Detig, Shelbi L Russell

## Abstract

Host-microbe systems are evolutionary niches that produce coevolved biological interactions and are a key component of global health. However, these systems have historically been a difficult field of biological research due to their experimental intractability. Impactful advances in global health will be obtained by leveraging *in silico* screens to identify genes involved in mediating interspecific interactions. These predictions will progress our understanding of these systems and lay the groundwork for future *in vitro* and *in vivo* experiments and bioengineering projects. A driver of host-manipulation and intracellular survival utilized by host-associated microbes is molecular mimicry, a critical mechanism that can occur at any level from DNA to protein structures. We applied protein structure prediction and alignment tools to explore host-associated bacterial structural proteomes for examples of protein structure mimicry. By leveraging the *Legionella pneumophila* proteome and its many known structural mimics, we developed and validated a screen that can be applied to virtually any host-microbe system to uncover signals of protein mimicry. These mimics represent candidate proteins that mediate host interactions in microbial proteomes. We successfully applied this screen to other microbes with demonstrated effects on global health, *Helicobacter pylori* and *Wolbachia*, identifying protein mimic candidates in each proteome. We discuss the roles these candidates may play in important *Wolbachia*-induced phenotypes and show that *Wobachia* infection can partially rescue the loss of one of these factors. This work demonstrates how a genome-wide screen for candidates of host-manipulation and intracellular survival offers an opportunity to identify functionally important genes in host-microbe systems.
