## Supplemental Table 1 for "A Structural Proteome Screen Identifies Protein Mimicry in Host-Microbe Systems"

### Sheet: fl_db_citation_table_11-28-23
Organism Name	Taxonomy ID	Pub Med IDs	Paper Titles
Acetobacter oryzoeni	2500548	['31995463']	['Acetobacter oryzoeni sp. nov., isolated from Korean rice wine vinegar.']
Acidithiobacillus ferridurans	1232575	['23710060', '30533903']	['Acidithiobacillus ferridurans sp. nov., an acidophilic iron-, sulfur- and hydrogen-metabolizing chemolithotrophic gammaproteobacterium.', 'Complete Genome Sequence of Acidithiobacillus ferridurans JCM 18981.']
Acinetobacter dispersus	70348	['26822020']	['Taxonomy of haemolytic and/or proteolytic strains of the genus Acinetobacter with the proposal of Acinetobacter courvalinii sp. nov. (genomic species 14 sensu Bouvet & Jeanjean), Acinetobacter dispersus sp. nov. (genomic species 17), Acinetobacter modestus sp. nov., Acinetobacter proteolyticus sp. nov. and Acinetobacter vivianii sp. nov.']
Actinomarinicola tropica	2789776	['32501198', '33739250']	['Actinomarinicola tropica gen. nov. sp. nov., a new marine actinobacterium of the family Iamiaceae, isolated from South China Sea sediment environments.', 'Rhabdothermincola sediminis gen. nov., sp. nov., a new actinobacterium isolated from hot spring sediment, and emended description of the family Iamiaceae.']
Actinopolyspora erythraea	414996	['20729305', '21870828', '25250723']	['Actinopolyspora alba sp. nov. and Actinopolyspora erythraea sp. nov., isolated from a salt field, and reclassification of Actinopolyspora iraqiensis Ruan et al. 1994 as a heterotypic synonym of Saccharomonospora halophila.', 'Actinopolysporins A-C and tubercidin as a Pdcd4 stabilizer from the halophilic actinomycete Actinopolyspora erythraea YIM 90600.', 'Identification and characterization of …
Aequoribacter fuscus	2518989	['32462487']	['Aequoribacter fuscus gen. nov., sp. nov., a new member of the family Halieaceae, isolated from coastal seawater.']
Alkalitalea saponilacus	889453	['22199219']	['Alkalitalea saponilacus gen. nov., sp. nov., an obligately anaerobic, alkaliphilic, xylanolytic bacterium from a meromictic soda lake.']
Allofrancisella frigidaquae	1085644	['27543089', '33239460']	['Allofrancisella inopinata gen. nov., sp. nov. and Allofrancisella frigidaquae sp. nov., isolated from water-cooling systems, and transfer of Francisella guangzhouensis Qu et al. 2013 to the new genus as Allofrancisella guangzhouensis comb. nov.', 'Complete Genome Sequences of Allofrancisella inopinata SYSU YG23 and Allofrancisella frigidaquae SYSU 10HL1970, Isolated from Water from Cooling Syst…
Alteromonas mediterranea	314275	['25326795']	['Ecophysiological diversity of a novel member of the genus Alteromonas, and description of Alteromonas mediterranea sp. nov.']
Amycolatopsis orientalis	31958	['23908288', '23908288', '1838104', '2351651', '3814620', '10099566', '10978772', '14742491', '16403887', '18506900', '18623596', '23814036', '27671711']	['Genome Sequences of Amycolatopsis orientalis subsp. orientalis Strains DSM 43388 and DSM 46075.', 'Genome Sequences of Amycolatopsis orientalis subsp. orientalis Strains DSM 43388 and DSM 46075.', 'Microbial de-mannosylation and mannosylation of teicoplanin derivatives.', 'Purification and characterization of an exo-beta-D-glucosaminidase, a novel type of enzyme, from Nocardia orientalis.', 'Tr…
Aneurinibacillus thermoaerophilus	143495	['10406844', '11279237', '12147463', '12201818', '14659681', '31449400', '12740380', '15012820']	['Structural heterogeneity in the core oligosaccharide of the S-layer glycoprotein from Aneurinibacillus thermoaerophilus DSM 10155.', 'Biosynthesis of nucleotide-activated D-glycero-D-manno-heptose.', 'Homologs of the Rml enzymes from Salmonella enterica are responsible for dTDP-beta-L-rhamnose biosynthesis in the gram-positive thermophile Aneurinibacillus thermoaerophilus DSM 10155.', 'The firs…
Anoxybacillus amylolyticus	294699	['16682297', '27126386']	['Anoxybacillus amylolyticus sp. nov., a thermophilic amylase producing bacterium isolated from Mount Rittmann (Antarctica).', 'Anoxybacillusgeothermalis sp. nov., a facultatively anaerobic, endospore-forming bacterium isolated from mineral deposits in a geothermal station.']
Anoxybacter fermentans	1323375	['25505345', '32208240', '32883438']	['Anoxybacter fermentans gen. nov., sp. nov., a piezophilic, thermophilic, anaerobic, fermentative bacterium isolated from a deep-sea hydrothermal vent.', 'Extracellular electron transfer in fermentative bacterium Anoxybacter fermentans DY22613(T) isolated from deep-sea hydrothermal sulfides.', 'Complete genome sequence of Anoxybacter fermentans DY22613(T), a piezophilic dissimilatory Fe(III)-red…
Aquirufa nivalisilvae	2516557	['31433289', '32658638', '31259682', '32267219', '32658638']	['Allopseudarcicella aquatilis gen. nov., sp. nov., isolated from freshwater.', 'Aquirufa ecclesiirivi sp. nov. and Aquirufa beregesia sp. nov., isolated from a small creek and classification of Allopseudarcicella aquatilis as a later heterotypic synonym of Aquirufa nivalisilvae.', 'Aquirufa antheringensis gen. nov., sp. nov. and Aquirufa nivalisilvae sp. nov., representing a new genus of widespr…
Aquisphaera giovannonii	406548	['21239565']	['Aquisphaera giovannonii gen. nov., sp. nov., a planctomycete isolated from a freshwater aquarium.']
Archangium gephyra	48	['26286530', '28141508', '28379546']	['Reclassification of Angiococcus disciformis, Cystobacter minus and Cystobacter violaceus as Archangium disciforme comb. nov., Archangium minus comb. nov. and Archangium violaceum comb. nov., unification of the families Archangiaceae and Cystobacteraceae, and emended descriptions of the families Myxococcaceae and Archangiaceae.', 'Vitiosangium cumulatum gen. nov., sp. nov. and Vitiosangium subal…
Azospirillum ramasamyi	682998	['30810523']	['Azospirillum ramasamyi sp. nov., a novel diazotrophic bacterium isolated from fermented bovine products.']
Beggiatoa leptomitoformis	288004	['29700149', '32575621', '26659680', '27902215', '29700149', '30262951', '32575621']	['Complete Genome Sequence of the Freshwater Bacterium Beggiatoa leptomitoformis Strain D-401.', 'Comparative Genomics of Beggiatoa leptomitoformis Strains D-401 and D-402(T) with Contrasting Physiology but Extremely High Level of Genomic Identity.', 'Complete Genome Sequence of the Freshwater Colorless Sulfur Bacterium Beggiatoa leptomitoformis [corrected] Neotype Strain D-402T.', 'Beggiatoa lep…
Brachybacterium vulturis	2017484	['30131788']	['Phenotypic and Genomic Properties of Brachybacterium vulturis sp. nov. and Brachybacterium avium sp. nov.']
Caldanaerobacter subterraneus	911092	['11491330', '15023962', '11155990', '15023962', '11491356', '12072959', '15023962']	['Thermoanaerobacter tengcongensis sp. nov., a novel anaerobic, saccharolytic, thermophilic bacterium isolated from a hot spring in Tengcong, China.', 'Isolation from oil reservoirs of novel thermophilic anaerobes phylogenetically related to Thermoanaerobacter subterraneus: reassignment of T. subterraneus, Thermoanaerobacter yonseiensis, Thermoanaerobacter tengcongensis and Carboxydibrachium paci…
Caldicellulosiruptor changbaiensis	1222016	['25342112', '30834376']	['Caldicellulosiruptor changbaiensis sp. nov., a cellulolytic and hydrogen-producing bacterium from a hot spring.', 'Complete Genome Sequence of Caldicellulosiruptor changbaiensis CBS-Z, an Extremely Thermophilic, Cellulolytic Bacterium Isolated from a Hot Spring in China.']
Caldicellulosiruptor owensensis	55205	['9542080']	['Caldicellulosiruptor owensensis sp. nov., an anaerobic, extremely thermophilic, xylanolytic bacterium.']
Caldimonas brevitalea	413882	['31274403', '31999442', '32933531', '33661313', '34301933', '35583730']	["Reclassification of 'Polyangium brachysporum' DSM 7029 as Schlegelella brevitalea sp. nov.", 'Promoter Screening Facilitates Heterologous Production of Complex Secondary Metabolites in Burkholderiales Strains.', 'Heterologous redox partners supporting the efficient catalysis of epothilone B biosynthesis by EpoK in Schlegelella brevitalea.', 'Schlegelella koreensis sp. nov., isolated from evapor…
Calditerrivibrio nitroreducens	477976	['18599715', '21475587', '24053548']	['Calditerrivibrio nitroreducens gen. nov., sp. nov., a thermophilic, nitrate-reducing bacterium isolated from a terrestrial hot spring in Japan.', 'Complete genome sequence of Calditerrivibrio nitroreducens type strain (Yu37-1).', 'A thermophilic gram-negative nitrate-reducing bacterium, Calditerrivibrio nitroreducens, exhibiting electricity generation capability.']
Chryseobacterium salivictor	2547600	['32297008']	['Chryseobacterium salivictor sp. nov., a plant-growth-promoting bacterium isolated from freshwater.']
Collimonas arenae	279058	['18218941', '20935085', '29906259']	['Collimonas arenae sp. nov. and Collimonas pratensis sp. nov., isolated from (semi-)natural grassland soils.', 'Glaciimonas immobilis gen. nov., sp. nov., a member of the family Oxalobacteraceae isolated from alpine glacier cryoconite.', 'Collimonas antrihumi sp. nov., isolated from a natural cave and emended description of the genus Collimonas.']
Defluviicoccus vanus	111831	['16166717']	["Defluvicoccus vanus gen. nov., sp. nov., a novel Gram-negative coccus/coccobacillus in the 'Alphaproteobacteria' from activated sludge."]
Deinococcus psychrotolerans	2489213	['31647398']	['Deinococcus psychrotolerans sp. nov., isolated from soil on the South Shetland Islands, Antarctica.']
Deinococcus puniceus	1182568	['25477066']	['Deinococcus puniceus sp. nov., a bacterium isolated from soil-irradiated gamma radiation.']
Deinococcus soli	1309411	['24554344']	['Deinococcus soli sp. nov., a gamma-radiation-resistant bacterium isolated from rice field soil.']
Desulfobulbus propionicus	894	['19924895', '23115036', '27902225']	['Species-specific stable isotope fractionation of mercury during Hg(II) methylation by an anaerobic bacteria (Desulfobulbus propionicus) under dark conditions.', 'Identification and characterization of the first cholesterol-dependent cytolysins from Gram-negative bacteria.', 'Desulfobulbus oligotrophicus sp. nov., a sulfate-reducing and propionate-oxidizing bacterium isolated from a municipal an…
Flavobacterium arcticum	1784713	['28100315', '29485392', '32568031', '35951659']	['Flavobacterium arcticum sp. nov., isolated from Arctic seawater.', 'Flavobacterium cyanobacteriorum sp. nov., isolated from cyanobacterial aggregates in a eutrophic lake.', 'Flavobacterium salilacus sp. nov., isolated from surface water of a hypersaline lake, and descriptions of Flavobacterium salilacus subsp. altitudinum subsp. nov. and Flavobacterium salilacus subsp. salilacus subsp. nov.', '…
Flavobacterium magnum	2162713	['30320543']	['Flavobacterium magnum sp. nov., Flavobacterium pallidum sp. nov., Flavobacterium crocinum sp. nov. and Flavobacterium album sp. nov.']
Frigoriglobus tundricola	2774151	['32847778']	['Frigoriglobus tundricola gen. nov., sp. nov., a psychrotolerant cellulolytic planctomycete of the family Gemmataceae from a littoral tundra wetland.']
Gemmatimonas aurantiaca	173480	['12892144', '19959572', '25281372', '25899503', '26873585', '28389533', '29458671', '31580255', '35418546']	['Gemmatimonas aurantiaca gen. nov., sp. nov., a gram-negative, aerobic, polyphosphate-accumulating micro-organism, the first cultured representative of the new bacterial phylum Gemmatimonadetes phyl. nov.', "Carotenoids of Gemmatimonas aurantiaca (Gemmatimonadetes): identification of a novel carotenoid, deoxyoscillol 2-rhamnoside, and proposed biosynthetic pathway of oscillol 2,2'-dirhamnoside."…
Geobacter metallireducens	28232	['8387263', '11321104', '12378605', '15525704', '16086451', '16342534', '16349133', '16535169', '17144297', '17468285', '18846396', '19363069', '19376902', '19584533', '19915033', '23034806', '23088741', '23668621', '23837558', '24039739', '24210595', '24762737', '25756125', '29265883', '29380032', '30928750', '32687325', '34444543', '35254233']	['Geobacter metallireducens gen. nov. sp. nov., a microorganism capable of coupling the complete oxidation of organic compounds to the reduction of iron and other metals.', 'Geobacter hydrogenophilus, Geobacter chapellei and Geobacter grbiciae, three new, strictly anaerobic, dissimilatory Fe(III)-reducers.', 'Reduction kinetics of Fe(III), Co(III), U(VI), Cr(VI), and Tc(VII) in cultures of dissim…
Geobacter sulfurreducens	35554	['24201144', '22492459', '25052395']	['Geobacter sulfurreducens subsp. ethanolicus, subsp. nov., an ethanol-utilizing dissimilatory Fe(III)-reducing bacterium from a lotus field.', 'Simple absolute quantification method correcting for quantitative PCR efficiency variations for microbial community samples.', 'Geobacter anodireducens sp. nov., an exoelectrogenic microbe in bioelectrochemical systems.']
Geodermatophilus obscurus	1861	['20190022', '21304698', '22273761', '23159748', '27671711', '29789182', '31418670']	['Geodermatophilus ruber sp. nov., isolated from rhizosphere soil of a medicinal plant.', 'Complete genome sequence of Geodermatophilus obscurus type strain (G-20).', 'Geodermatophilus nigrescens sp. nov., isolated from a dry-hot valley.', 'Geodermatophilus telluris sp. nov., an actinomycete isolated from Saharan desert sand.', 'Degradation of carbonyl sulfide by Actinomycetes and detection of cl…
Geovibrio thiophilus	139438	['12148649']	['Geovibrio thiophilus sp. nov., a novel sulfur-reducing bacterium belonging to the phylum Deferribacteres.']
Gimesia maris	122	['18043661', '23766281', '30810303', '32369005', '32589565']	['Fosmids of novel marine Planctomycetes from the Namibian and Oregon coast upwelling systems and their cross-comparison with planctomycete genomes.', 'Matrix-assisted laser desorption/ionization time-of-flight mass spectrometry for the identification of environmental organisms: the Planctomycetes paradigm.', 'An Oxidative Pathway for Microbial Utilization of Methylphosphonic Acid as a Phosphate …
Gimesia panareensis	2527978	['33231764']	['Additions to the genus Gimesia: description of Gimesia alba sp. nov., Gimesia algae sp. nov., Gimesia aquarii sp. nov., Gimesia aquatilis sp. nov., Gimesia fumaroli sp. nov. and Gimesia panareensis sp. nov., isolated from aquatic habitats of the Northern Hemisphere.']
Granulicella mallensis	940614	['22058325', '22486608', '23124345', '24501646', '26104866']	['Granulicella arctica sp. nov., Granulicella mallensis sp. nov., Granulicella tundricola sp. nov. and Granulicella sapmiensis sp. nov., novel acidobacteria from tundra soil.', 'Comparative genomic and physiological analysis provides insights into the role of Acidobacteria in organic carbon utilization in Arctic tundra soils.', 'Cloning, heterologous expression, and characterization of novel prot…
Halioglobus maricola	2601894	['31985391']	['Halioglobus maricola sp. nov., isolated from coastal seawater.']
Halorhodospira halochloris	1052	['30701482']	['Unusual features in the photosynthetic machinery of Halorhodospira halochloris DSM 1059 revealed by complete genome sequencing.']
Hydrogenophilus thermoluteolus	297	['10319503', '10319503', '20228213', '25615977', '28970007', '30533902', '30579830', '35544290']	['Hydrogenophilus thermoluteolus gen. nov., sp. nov., a thermophilic, facultatively chemolithoautotrophic, hydrogen-oxidizing bacterium.', 'Hydrogenophilus thermoluteolus gen. nov., sp. nov., a thermophilic, facultatively chemolithoautotrophic, hydrogen-oxidizing bacterium.', 'Hydrogenophilus islandicus sp. nov., a thermophilic hydrogen-oxidizing bacterium isolated from an Icelandic hot spring.',…
Ilumatobacter coccineus	467094	['23524358', '24501628']	['Ilumatobacter nonamiense sp. nov. and Ilumatobacter coccineum sp. nov., isolated from seashore sand.', 'Complete genome sequence of Ilumatobacter coccineum YM16-304(T.).']
Immundisolibacter cernigliae	1810504	['27926817', '28401633']	['Description of Immundisolibacter cernigliae gen. nov., sp. nov., a high-molecular-weight polycyclic aromatic hydrocarbon-degrading bacterium within the class Gammaproteobacteria, and proposal of Immundisolibacterales ord. nov. and Immundisolibacteraceae fam. nov.', 'Functional soil metagenomics: elucidation of polycyclic aromatic hydrocarbon degradation potential following 12 years of in situ b…
Kangiella geojedonensis	914150	['21478391', '22685109', '26044616']	['Kangiella geojedonensis sp. nov., isolated from seawater.', 'Kangiella sediminilitoris sp. nov., isolated from a tidal flat sediment.', 'Complete genome of Kangiella geojedonensis KCTC 23420(T), putative evidence for recent genome reduction in marine environments.']
Kangiella profundi	1561924	['25870256']	['Kangiella profundi sp. nov., isolated from deep-sea sediment.']
Kangiella sediminilitoris	1144748	['22685109', '34743249']	['Kangiella sediminilitoris sp. nov., isolated from a tidal flat sediment.', 'Kangiella shandongensis sp. nov., a novel species isolated from saltern in Yantai, China.']
Kineococcus radiotolerans	131568	['12054260', '18842871', '19057647', '19538504', '19605726', '20830573', '22669199', '34705546']	['Kineococcus radiotolerans sp. nov., a radiation-resistant, gram-positive bacterium.', 'Kineococcus gynurae sp. nov., isolated from a Thai medicinal plant.', 'Survival in nuclear waste, extreme resistance, and potential applications gleaned from the genome sequence of Kineococcus radiotolerans SRS30216.', 'Novel blue light-sensitive proteins from a metagenomic approach.', 'Kineococcus rhizosphae…
Ktedonosporobacter rubrisoli	2509675	['31730027']	['Ktedonosporobacter rubrisoli gen. nov., sp. nov., a novel representative of the class Ktedonobacteria, isolated from red soil, and proposal of Ktedonosporobacteraceae fam. nov.']
Labilibaculum antarcticum	1717717	['31628625']	['Labilibaculum antarcticum sp. nov., a novel facultative anaerobic, psychrotorelant bacterium isolated from marine sediment of Antarctica.']
Limihaloglobus sulfuriphilus	1851148	['31804915']	['Anaerohalosphaera lusitana gen. nov., sp. nov., and Limihaloglobus sulfuriphilus gen. nov., sp. nov., isolated from solar saltern sediments, and proposal of Anaerohalosphaeraceae fam. nov. within the order Sedimentisphaerales.']
Luteitalea pratensis	1855912	['28141504']	['Luteitalea pratensis gen. nov., sp. nov. a new member of subdivision 6 Acidobacteria isolated from temperate grassland soil.']
Mesotoga infera	1236046	['23378116']	['Mesotoga infera sp. nov., a mesophilic member of the order Thermotogales, isolated from an underground gas storage aquifer.']
Mesotoga prima	1184387	['26464750', '29124868', '22411358', '22798451', '26464750']	['Draft genome sequence of Mesotoga strain PhosAC3, a mesophilic member of the bacterial order Thermotogales, isolated from a digestor treating phosphogypsum in Tunisia.', 'Obligate sugar oxidation in Mesotoga spp., phylum Thermotogae, in the presence of either elemental sulfur or hydrogenotrophic sulfate-reducers as electron acceptor.', 'Mesotoga prima gen. nov., sp. nov., the first described me…
Methylococcus geothermalis	2681310	['32910751']	['Methylococcus geothermalis sp. nov., a methanotroph isolated from a geothermal field in the Republic of Korea.']
Methylomonas koyamae	702114	['21984674', '33145620']	['Methylomonas koyamae sp. nov., a type I methane-oxidizing bacterium from floodwater of a rice paddy field.', 'Methylomonas rhizoryzae sp. nov., a type I methanotroph isolated from the rhizosphere soil of rice.']
Microbacterium oleivorans	273677	['15774639', '18599704', '33502309']	['Microbacterium oleivorans sp. nov. and Microbacterium hydrocarbonoxydans sp. nov., novel crude-oil-degrading Gram-positive bacteria.', 'Microbacterium aquimaris sp. nov., isolated from seawater.', 'Microbacterium caowuchunii sp. nov. and Microbacterium lushaniae sp. nov., isolated from plateau pika (Ochotona curzoniae) on the Qinghai-Tibet Plateau of PR China.']
Microbulbifer agarilyticus	260552	['18450701', '23243090']	['Microbulbifer agarilyticus sp. nov. and Microbulbifer thermotolerans sp. nov., agar-degrading bacteria isolated from deep-sea sediment.', 'Microbulbifer mangrovi sp. nov., a polysaccharide-degrading bacterium isolated from an Indian mangrove.']
Microbulbifer hydrolyticus	48074	['9103623', '12656152', '28141501', '30680703']	['Microbulbifer hydrolyticus gen. nov., sp. nov., and Marinobacterium georgiense gen. nov., sp. nov., two marine bacteria from a lignin-rich pulp mill waste enrichment community.', 'Microbulbifer salipaludis sp. nov., a moderate halophile isolated from a Korean salt marsh.', 'Microbulbifer aestuariivivens sp. nov., isolated from a tidal flat.', 'Effect of Different Carbon Sources on Cellulase Pro…
Microlunatus elymi	2596828	['32886594']	['Microlunatus elymi sp. nov., a novel actinobacterium isolated from rhizospheric soil of the wild plant Elymus tsukushiensis.']
Mucilaginibacter xinganensis	1234841	['30374915', '36329315']	['Mucilaginibacter xinganensis sp. nov., a phenanthrene-degrading bacterium isolated from wetland soil.', 'Mucilaginibacter Phenanthrenivorans sp. nov., a Novel Phenanthrene Degradation Bacterium Isolated from Wetland Soil.']
Nibricoccus aquaticus	2576891	['30575499']	['Nibricoccus aquaticus gen. nov., sp. nov., a new genus of the family Opitutaceae isolated from hyporheic freshwater.']
Nocardioides mesophilus	433659	['19915109', '20935090', '21742819']	['Nocardioides mesophilus sp. nov., isolated from soil.', 'Nocardioides iriomotensis sp. nov., an actinobacterium isolated from forest soil.', 'Nocardioides daejeonensis sp. nov., a denitrifying bacterium isolated from sludge in a sewage-disposal plant.']
Oceanidesulfovibrio marinus	370038	['17766893']	['Desulfovibrio marinus sp. nov., a moderately halophilic sulfate-reducing bacterium isolated from marine sediments in Tunisia.']
Oceanisphaera profunda	1416627	['24425742', '27460581', '28629507', '29722644', '35590019']	['Oceanisphaera profunda sp. nov., a marine bacterium isolated from deep-sea sediment, and emended description of the genus Oceanisphaera.', 'Oceanisphaera aquimarina sp. nov., Isolated from Oil-Contaminated Sediment of Ocean Coastal Area from South Korea.', 'Oceanisphaera marina sp. nov., isolated from a deep-sea seamount.', 'Oceanisphaera avium sp. nov., isolated from the gut of the cinereous v…
Oceanithermus profundus	187137	['12807196']	['Oceanithermus profundus gen. nov., sp. nov., a thermophilic, microaerophilic, facultatively chemolithoheterotrophic bacterium from a deep-sea hydrothermal vent.']
Paludibaculum fermentans	1473598	['24867171']	['Paludibaculum fermentans gen. nov., sp. nov., a facultative anaerobe capable of dissimilatory iron reduction from subdivision 3 of the Acidobacteria.']
Paludisphaera borealis	1387353	['26611145']	['Paludisphaera borealis gen. nov., sp. nov., a hydrolytic planctomycete from northern wetlands, and proposal of Isosphaeraceae fam. nov.']
Polystyrenella longa	2528007	['32239304']	['Description of Polystyrenella longa gen. nov., sp. nov., isolated from polystyrene particles incubated in the Baltic Sea.']
Pseudoalteromonas xiamenensis	882626	['24096356']	['Pseudoalteromonas xiamenensis sp. nov., a marine bacterium isolated from coastal surface seawater.']
Pseudodesulfovibrio profundus	57320	['9103642', '27392787', '29097459']	['Desulfovibrio profundus sp. nov., a novel barophilic sulfate-reducing bacterium from deep sediment layers in the Japan Sea.', 'Pseudodesulfovibrio indicus gen. nov., sp. nov., a piezophilic sulfate-reducing bacterium from the Indian Ocean and reclassification of four species of the genus Desulfovibrio.', 'Genome Sequence of Piezophilic Bacterium Desulfovibrio profundus Strain 500-1, Isolated fr…
Rhodothermus marinus	29549	['31522265', '36274123', '8863442', '10939650', '20851913', '22056431', '22878201', '25472442', '29045010', '31992772', '10919332', '10939650', '20061490', '21304669', '22056431', '27842803', '29037779', '29045010', '31919149', '31992772', '35072600']	['Cultivation technology development of Rhodothermus marinus DSM 16675.', 'Medium development and production of carotenoids and exopolysaccharides by the extremophile Rhodothermus marinus DSM16675 in glucose-based defined media.', 'Rhodothermus obamensis sp. nov., a modern lineage of extremely thermophilic marine bacteria.', 'Polyphasic evidence for the reclassification of Rhodothermus obamensis …
Rothia terrae	396015	['18175688', '23710050', '23793563']	['Rothia terrae sp. nov. isolated from soil in Taiwan.', 'Rothia endophytica sp. nov., an actinobacterium isolated from Dysophylla stellata (Lour.) Benth.', 'Rothia marina sp. nov., isolated from an intertidal sediment of the South China Sea.']
Rubrobacter marinus	2653852	['32941125']	['Rubrobacter tropicus sp. nov. and Rubrobacter marinus sp. nov., isolated from deep-sea sediment of the South China Sea.']
Rubrobacter xylanophilus	49319	['28290523']	['A phylogenetically distinctive and extremely heat stable light-driven proton pump from the eubacterium Rubrobacter xylanophilus DSM 9941(T).']
Salinibacter ruber	146919	['11931160', '19951421', '21856978', '31071110']	['Salinibacter ruber gen. nov., sp. nov., a novel, extremely halophilic member of the Bacteria from saltern crystallizer ponds.', 'Metagenomic islands of hyperhalophiles: the case of Salinibacter ruber.', 'Salinibacter iranicus sp. nov. and Salinibacter luteus sp. nov., isolated from a salt lake, and emended descriptions of the genus Salinibacter and of Salinibacter ruber.', 'A genome-scale metab…
Sandaracinus amylolyticus	927083	['21742821', '23035772', '27358428']	['Sandaracinus amylolyticus gen. nov., sp. nov., a starch-degrading soil myxobacterium, and description of Sandaracinaceae fam. nov.', 'Indiacens A and B: prenyl indoles from the myxobacterium Sandaracinus amylolyticus.', 'Complete Genome of the Starch-Degrading Myxobacteria Sandaracinus amylolyticus DSM 53668T.']
Shewanella maritima	2520507	['31778351']	['Shewanella maritima sp. nov., a facultative anaerobic marine bacterium isolated from seawater, and emended description of Shewanella intestini.']
Sorangium cellulosum	56	['27046779', '10425789', '12420170', '12420170', '14651855', '14651865', '14687969', '15678426', '16313990', '16321454', '16324759', '17185221', '17367395', '17965706', '18513216', '19041909', '19111838', '19190405', '19696019', '20645086', '20886312', '21168765', '21321121', '21521637', '21927859', '21945528', '22223101', '23254762', '23586989', '25302415', '25504914', '25550480', '25733511', '2…	['Racemicystis crocea gen. nov., sp. nov., a soil myxobacterium in the family Polyangiaceae.', 'The correlation between morphological and phylogenetic classification of myxobacteria.', 'Characterisation, genome size and genetic manipulation of the myxobacterium Sorangium cellulosum So ce56.', 'Characterisation, genome size and genetic manipulation of the myxobacterium Sorangium cellulosum So ce56…
Sphingobium fuliginis	336203	['26012583', '20647682', '23275877', '26784883', '30168313', '31504476', '16957112', '19126742']	['Sphingobium barthaii sp. nov., a high molecular weight polycyclic aromatic hydrocarbon-degrading bacterium isolated from cattle pasture soil.', 'Reclassification of a parathione-degrading Flavobacterium sp. ATCC 27551 as Sphingobium fuliginis.', 'Multiple mechanisms contribute to lateral transfer of an organophosphate degradation (opd) island in Sphingobium fuliginis ATCC 27551.', 'Expression o…
Sphingobium xenophagum	121428	['15665329', '15746308', '17369338', '17886831', '18800507', '19924899', '20677004', '22012340', '22559039', '10826785', '10826785', '16166696', '16514047', '22544784', '27392966']	['A novel metabolic pathway for degradation of 4-nonylphenol environmental contaminants by Sphingomonas xenophaga Bayram: ipso-hydroxylation and intramolecular rearrangement.', 'Differential degradation of nonylphenol isomers by Sphingomonas xenophaga Bayram.', 'Elucidation of the ipso-substitution mechanism for side-chain cleavage of alpha-quaternary 4-nonylphenols and 4-t-butoxyphenol in Sphing…
Sphingomonas sabuli	2764186	['34323678']	['Sphingomonas sabuli sp. nov., a carotenoid-producing bacterium isolated from beach sand.']
Spiribacter curvatus	1335757	['26394793', '27470064', '28820120']	['Spiribacter curvatus sp. nov., a moderately halophilic bacterium isolated from a saltern.', 'Spiribacter roseus sp. nov., a moderately halophilic species of the genus Spiribacter from salterns.', 'Spiribacter aquaticus sp. nov., a novel member of the genus Spiribacter isolated from a saltern.']
Streptomyces lavendulae	1914	['34787542', '428725', '34787542']	['Reclassification of four subspecies in the genus Streptomyces to Streptomyces rubradiris sp. nov., Streptomyces asoensis sp. nov., Streptomyces fructofermentans sp. nov. and Streptomyces ossamyceticus sp. nov.', 'A new site-specific endonuclease from Streptomyces lavendulae (SlaI).', 'Reclassification of four subspecies in the genus Streptomyces to Streptomyces rubradiris sp. nov., Streptomyces…
Streptomyces noursei	1971	['10474196', '10746764', '10873841', '11217800', '11499953', '11911923', '14973031', '15504830', '15990252', '16251298', '17905880', '19060056', '36246390']	['Molecular cloning and analysis of a pleiotropic regulatory gene locus from the nystatin producer Streptomyces noursei ATCC11455.', 'Identification of a gene cluster for antibacterial polyketide-derived antibiotic biosynthesis in the nystatin producer Streptomyces noursei ATCC 11455.', 'Biosynthesis of the polyene antifungal antibiotic nystatin in Streptomyces noursei ATCC 11455: analysis of the…
Sulfuricaulis limicola	1620215	['26503693']	['Sulfuricaulis limicola gen. nov., sp. nov., a sulfur oxidizer isolated from a lake.']
Sulfurifustis variabilis	1675686	['26220671', '26503693', '27651857']	['Sulfurifustis variabilis gen. nov., sp. nov., a sulfur oxidizer isolated from a lake, and proposal of Acidiferrobacteraceae fam. nov. and Acidiferrobacterales ord. nov.', 'Sulfuricaulis limicola gen. nov., sp. nov., a sulfur oxidizer isolated from a lake.', 'The complete genome sequences of sulfur-oxidizing Gammaproteobacteria Sulfurifustis variabilis skN76(T) and Sulfuricaulis limicola HA5(T).…
Sulfurimicrobium lacus	2715678	['32926197']	['Sulfurimicrobium lacus gen. nov., sp. nov., a sulfur oxidizer isolated from lake water, and review of the family Sulfuricellaceae to show that it is not a later synonym of Gallionellaceae.']
Sulfurimonas lithotrophica	2590022	['32134372']	['Sulfurimonas xiamenensis sp. nov. and Sulfurimonas lithotrophica sp. nov., hydrogen- and sulfur-oxidizing chemolithoautotrophs within the Epsilonproteobacteria isolated from coastal sediments, and an emended description of the genus Sulfurimonas.']
Syntrophotalea acetylenivorans	1842532	['33570486']	['Syntrophotalea acetylenivorans sp. nov., a diazotrophic, acetylenotrophic anaerobe isolated from intertidal sediments.']
Tepidiforma bonchosmolovskayae	2601677	['31769750']	['Tepidiforma bonchosmolovskayae gen. nov., sp. nov., a moderately thermophilic Chloroflexi bacterium from a Chukotka hot spring (Arctic, Russia), representing a novel class, Tepidiformia, which includes the previously uncultivated lineage OLB14.']
Terriglobus roseus	392734	['18450699', '21186292', '23990651', '24096353']	['Edaphobacter modestus gen. nov., sp. nov., and Edaphobacter aggregans sp. nov., acidobacteria isolated from alpine and forest soils.', 'Terriglobus saanensis sp. nov., an acidobacterium isolated from tundra soil.', 'Terriglobus aquaticus sp. nov., isolated from an artificial reservoir.', 'Terriglobus tenax sp. nov., an exopolysaccharide-producing acidobacterium isolated from rhizosphere soil of…
Tetragenococcus osmophilus	526944	['21357458']	['Characterization of Tetragenococcus strains from sugar thick juice reveals a novel species, Tetragenococcus osmophilus sp. nov., and divides Tetragenococcus halophilus into two subspecies, T. halophilus subsp. halophilus subsp. nov. and T. halophilus subsp. flandriensis subsp. nov.']
Thauera chlorobenzoica	96773	['11321105', '29236233', '29575501', '30884168', '32220846', '34302506']	['Characterization of halobenzoate-degrading, denitrifying Azoarcus and Thauera isolates and description of Thauera chlorobenzoica sp. nov.', 'Thauera sinica sp. nov., a phenol derivative-degrading bacterium isolated from activated sludge.', 'Liquid chromatography/isotope ratio mass spectrometry analysis of halogenated benzoates for characterization of the underlying degradation reaction in Thaue…
Thermocrinis ruber	75906	['9758770', '19651724', '25251939', '32172288']	['Thermocrinis ruber gen. nov., sp. nov., A pink-filament-forming hyperthermophilic bacterium isolated from yellowstone national park', 'Thermocrinis minervae sp. nov., a hydrogen- and sulfur-oxidizing, thermophilic member of the Aquificales from a Costa Rican terrestrial hot spring.', 'Chemolithotrophic growth of the aerobic hyperthermophilic bacterium Thermocrinis ruber OC 14/7/2 on monothioars…
Thermomonas brevis	215691	['14657130', '16825638', '25070215']	['Thermomonas fusca sp. nov. and Thermomonas brevis sp. nov., two mesophilic species isolated from a denitrification reactor with poly(epsilon-caprolactone) plastic granules as fixed bed, and emended description of the genus Thermomonas.', 'Thermomonas koreensis sp. nov., a mesophilic bacterium isolated from a ginseng field.', 'Thermomonas carbonis sp. nov., isolated from the soil of a coal mine.…
Thermophilibacter immobilis	2779519	['34914571']	['Reclassification of Olsenella gallinarum as Thermophilibacter gallinarum comb. nov. and description of Thermophilibacter immobilis sp. nov., isolated from the mud in a fermentation cellar used for the production of Chinese Luzhou-flavour Baijiu.']
Thermosulfidibacter takaii	412593	['18319474', '29420286']	['Thermosulfidibacter takaii gen. nov., sp. nov., a thermophilic, hydrogen-oxidizing, sulfur-reducing chemolithoautotroph isolated from a deep-sea hydrothermal field in the Southern Okinawa Trough.', 'A primordial and reversible TCA cycle in a facultatively chemolithoautotrophic thermophile.']
Thermotomaculum hydrothermale	981385	['22212657']	['Thermotomaculum hydrothermale gen. nov., sp. nov., a novel heterotrophic thermophile within the phylum Acidobacteria from a deep-sea hydrothermal vent chimney in the Southern Okinawa Trough.']
Thiospirochaeta perfilievii	252967	['20173011']	['Spirochaeta perfilievii sp. nov., an oxygen-tolerant, sulfide-oxidizing, sulfur- and thiosulfate-reducing spirochaete isolated from a saline spring.']
Thiosulfativibrio zosterae	2675053	['33084949']	['Thiosulfativibrio zosterae gen. nov., sp. nov., and Thiosulfatimonas sediminis gen. nov., sp. nov.']
