## Supplemental Table 2 for "A Structural Proteome Screen Identifies Protein Mimicry in Host-Microbe Systems"

### Sheet: Sheet1
Gene Name	Uniprot ID (LP)	Uniprot ID (Human)	TM-Score	Target Coverage	Query Coverage	Fraction of identical residues	pct_freeliving	average_pLDDT	type
LpdA	Q5ZVD8	P09622	0.9568	0.927	0.991	0.413	0.981308	97.1728	Full
lpp2176	Q5ZTI6	O95470	0.71	0.944	0.991	0.32	0.411215	91.4935	Full
Lpg1905	Q5ZUA2	P49961	0.7291	0.8	0.908	0.227	0.719626	94.4293	Full
LamB/lpg2528	Q5ZSI9	Q07837	0.4934	0.621	0.848	0.111	0.794393	93.003	Full
LamA/lpg1671	Q5ZUX1	P04746	0.5004	0.489	0.376	0.142	0.11215	92.0413	Full
RomA	Q5ZWA1	Q6IQ20	0.6366	0.672	0.493	0.189	0.523364	68.7552	Partial
RalF	Q5ZU58	Q9NRD0	0.7593	0.564	0.525	0.274	0	96.3809	Partial
LegG1	Q5ZU32	O95199	0.7807	0.327	0.871	0.237	0.046729	92.3954	Partial
LegAS4	Q5ZUS4	Q9H5I1	0.7087	0.307	0.272	0.192	0.149533	96.2043	Partial
LubX	Q5ZRQ0	O95155	0.7099	0.271	0.45	0.268	0	94.8365	Partial
Lpg2370	Q5ZSZ6	P42356	0.4	0.116	0.836	0.115	0.046729	90.9769	Partial
LegK1	Q5ZVF7	Q9C098	0.6412	0.395	0.577	0.19	0.168224	88.1996	Partial
LegK4	Q5ZYU9	Q13569	0.5993	0.507	0.933	0.164	0.850467	91.7195	Partial
LegK2/Lpg2137	Q5ZTM4	O75716	0.52	0.951	0.524	0.147	0.046729	79.7158	Partial
Lpg2603	Q5ZSB6	Q9UQ07	0.5094	0.496	0.435	0.158	0.0280374	90.2247	Partial
