## Supplemental Table 8 for "A Structural Proteome Screen Identifies Protein Mimicry in Host-Microbe Systems"

### Sheet: wmel-dros_0,2_qcov
Analysis Type:	PANTHER Overrepresentation Test (Released 20240226)
Annotation Version and Release Date:	GO Ontology database DOI: 10.5281/zenodo.10536401 Released 2024-01-17
Analyzed List:	wmel-dros 0.2 FFPA threshold( (Drosophila melanogaster)
Reference List:	Drosophila melanogaster (all genes in database)
Test Type:	FISHER
Correction:	FDR
GO biological process complete	Drosophila melanogaster - REFLIST (13823)	upload_1 (397)	upload_1 (expected)	upload_1 (over/under)	upload_1 (fold Enrichment)	upload_1 (raw P-value)	upload_1 (FDR)
monoatomic anion homeostasis (GO:0055081)	5	5	0.14	+	34.82	1.91e-08	1.32e-06
chloride ion homeostasis (GO:0055064)	5	5	0.14	+	34.82	1.91e-08	1.31e-06
glycine transport (GO:0015816)	3	3	0.09	+	34.82	2.35e-05	0.000876
L-arginine import across plasma membrane (GO:0097638)	3	3	0.09	+	34.82	2.35e-05	0.000871
Golgi vesicle fusion to target membrane (GO:0048210)	8	8	0.23	+	34.82	4.32e-13	6.4e-11
glyoxylate catabolic process (GO:0009436)	2	2	0.06	+	34.82	0.000823	0.0187
extraction of mislocalized protein from mitochondrial outer membrane (GO:0140570)	2	2	0.06	+	34.82	0.000823	0.0186
aspartate metabolic process (GO:0006531)	2	2	0.06	+	34.82	0.000823	0.0186
purine ribonucleoside diphosphate biosynthetic process (GO:0009180)	2	2	0.06	+	34.82	0.000823	0.0185
purine nucleoside diphosphate biosynthetic process (GO:0009136)	2	2	0.06	+	34.82	0.000823	0.0185
methionyl-tRNA aminoacylation (GO:0006431)	2	2	0.06	+	34.82	0.000823	0.0184
glutamyl-tRNA aminoacylation (GO:0006424)	2	2	0.06	+	34.82	0.000823	0.0184
uracil catabolic process (GO:0006212)	2	2	0.06	+	34.82	0.000823	0.0183
Rap protein signal transduction (GO:0032486)	2	2	0.06	+	34.82	0.000823	0.0183
ADP biosynthetic process (GO:0006172)	2	2	0.06	+	34.82	0.000823	0.0182
uracil metabolic process (GO:0019860)	2	2	0.06	+	34.82	0.000823	0.0181
DNA strand invasion (GO:0042148)	4	4	0.11	+	34.82	6.7e-07	3.47e-05
glycine import across plasma membrane (GO:1903804)	2	2	0.06	+	34.82	0.000823	0.0181
positive regulation of RNA polymerase II transcription preinitiation complex assembly (GO:0045899)	2	2	0.06	+	34.82	0.000823	0.018
Rab protein signal transduction (GO:0032482)	34	32	0.98	+	32.77	7.02e-48	1.73e-44
nucleoside diphosphate biosynthetic process (GO:0009133)	5	4	0.14	+	27.85	3.28e-06	0.000151
dicarboxylic acid biosynthetic process (GO:0043650)	5	4	0.14	+	27.85	3.28e-06	0.00015
microtubule severing (GO:0051013)	5	4	0.14	+	27.85	3.28e-06	0.000149
glycine biosynthetic process (GO:0006545)	4	3	0.11	+	26.11	9.21e-05	0.00299
glutamate biosynthetic process (GO:0006537)	4	3	0.11	+	26.11	9.21e-05	0.00298
ribonucleoside diphosphate biosynthetic process (GO:0009188)	4	3	0.11	+	26.11	9.21e-05	0.00297
Cdc42 protein signal transduction (GO:0032488)	4	3	0.11	+	26.11	9.21e-05	0.00295
gamma-aminobutyric acid metabolic process (GO:0009448)	3	2	0.09	+	23.21	0.00242	0.0445
extraction of mislocalized protein from membrane (GO:0140568)	3	2	0.09	+	23.21	0.00242	0.0444
DNA repair complex assembly (GO:0090735)	3	2	0.09	+	23.21	0.00242	0.0443
protein localization to Golgi membrane (GO:1903292)	3	2	0.09	+	23.21	0.00242	0.0442
leucine transport (GO:0015820)	3	2	0.09	+	23.21	0.00242	0.0441
gamma-aminobutyric acid transport (GO:0015812)	3	2	0.09	+	23.21	0.00242	0.044
pyrimidine nucleoside diphosphate biosynthetic process (GO:0009139)	3	2	0.09	+	23.21	0.00242	0.0439
pyrimidine nucleoside diphosphate metabolic process (GO:0009138)	3	2	0.09	+	23.21	0.00242	0.0438
selenocysteine incorporation (GO:0001514)	3	2	0.09	+	23.21	0.00242	0.0437
positive regulation of DNA biosynthetic process (GO:2000573)	3	2	0.09	+	23.21	0.00242	0.0436
tRNA threonylcarbamoyladenosine modification (GO:0002949)	3	2	0.09	+	23.21	0.00242	0.0434
DNA recombinase assembly (GO:0000730)	3	2	0.09	+	23.21	0.00242	0.0433
glyoxylate metabolic process (GO:0046487)	3	2	0.09	+	23.21	0.00242	0.0432
L-leucine import across plasma membrane (GO:1903801)	3	2	0.09	+	23.21	0.00242	0.0431
regulation of RNA polymerase II transcription preinitiation complex assembly (GO:0045898)	3	2	0.09	+	23.21	0.00242	0.043
leucine import across plasma membrane (GO:0098713)	3	2	0.09	+	23.21	0.00242	0.0429
heat shock-mediated polytene chromosome puffing (GO:0035080)	9	6	0.26	+	23.21	4.22e-08	2.74e-06
amino acid import across plasma membrane (GO:0089718)	21	14	0.6	+	23.21	2.01e-17	5.72e-15
cell volume homeostasis (GO:0006884)	8	5	0.23	+	21.76	9.94e-07	5.01e-05
electron transport coupled proton transport (GO:0015990)	5	3	0.14	+	20.89	0.000225	0.00657
energy coupled proton transmembrane transport, against electrochemical gradient (GO:0015988)	5	3	0.14	+	20.89	0.000225	0.00654
polytene chromosome puffing (GO:0035079)	10	6	0.29	+	20.89	1.03e-07	6.31e-06
polarity specification of anterior/posterior axis (GO:0009949)	5	3	0.14	+	20.89	0.000225	0.00652
mitochondrial translational elongation (GO:0070125)	5	3	0.14	+	20.89	0.000225	0.00649
glycine metabolic process (GO:0006544)	7	4	0.2	+	19.9	2.19e-05	0.00082
biological process involved in interaction with host (GO:0051701)	25	14	0.72	+	19.5	6.93e-16	1.71e-13
symbiont entry into host cell (GO:0046718)	25	14	0.72	+	19.5	6.93e-16	1.66e-13
symbiont entry into host (GO:0044409)	25	14	0.72	+	19.5	6.93e-16	1.6e-13
serine family amino acid biosynthetic process (GO:0009070)	9	5	0.26	+	19.34	2.18e-06	0.000104
amino acid transport (GO:0006865)	71	39	2.04	+	19.13	7.9e-42	1.17e-38
neutral amino acid transport (GO:0015804)	11	6	0.32	+	18.99	2.21e-07	1.26e-05
amino acid transmembrane transport (GO:0003333)	57	31	1.64	+	18.94	3.08e-33	2.29e-30
viral life cycle (GO:0019058)	26	14	0.75	+	18.75	1.46e-15	3.28e-13
small GTPase-mediated signal transduction (GO:0007264)	104	53	2.99	+	17.74	2.45e-54	1.82e-50
L-ornithine transmembrane transport (GO:1903352)	6	3	0.17	+	17.41	0.000441	0.0114
ornithine transport (GO:0015822)	6	3	0.17	+	17.41	0.000441	0.0113
modulation by symbiont of entry into host (GO:0052372)	6	3	0.17	+	17.41	0.000441	0.0113
aspartate family amino acid catabolic process (GO:0009068)	6	3	0.17	+	17.41	0.000441	0.0113
mitotic recombination (GO:0006312)	6	3	0.17	+	17.41	0.000441	0.0112
regulation of biological process involved in symbiotic interaction (GO:0043903)	6	3	0.17	+	17.41	0.000441	0.0112
regulation of viral entry into host cell (GO:0046596)	6	3	0.17	+	17.41	0.000441	0.0111
polarity specification of dorsal/ventral axis (GO:0009951)	6	3	0.17	+	17.41	0.000441	0.0111
exosomal secretion (GO:1990182)	8	4	0.23	+	17.41	4.28e-05	0.0015
specification of axis polarity (GO:0065001)	8	4	0.23	+	17.41	4.28e-05	0.00149
extracellular exosome biogenesis (GO:0097734)	8	4	0.23	+	17.41	4.28e-05	0.00148
biological process involved in symbiotic interaction (GO:0044403)	29	14	0.83	+	16.81	1.09e-14	2.06e-12
chaperone cofactor-dependent protein refolding (GO:0051085)	29	14	0.83	+	16.81	1.09e-14	2.01e-12
de novo' post-translational protein folding (GO:0051084)	29	14	0.83	+	16.81	1.09e-14	1.96e-12
L-amino acid transport (GO:0015807)	21	10	0.6	+	16.58	9.08e-11	8.85e-09
L-alpha-amino acid transmembrane transport (GO:1902475)	17	8	0.49	+	16.39	8.36e-09	5.96e-07
protein localization to Golgi apparatus (GO:0034067)	11	5	0.32	+	15.83	7.63e-06	0.00032
initiation of dorsal closure (GO:0007392)	11	5	0.32	+	15.83	7.63e-06	0.000318
de novo' protein folding (GO:0006458)	31	14	0.89	+	15.72	3.52e-14	5.67e-12
viral process (GO:0016032)	31	14	0.89	+	15.72	3.52e-14	5.55e-12
hemocyte migration (GO:0035099)	20	9	0.57	+	15.67	1.54e-09	1.24e-07
extracellular vesicle biogenesis (GO:0140112)	9	4	0.26	+	15.47	7.53e-05	0.0025
pyrimidine nucleobase biosynthetic process (GO:0019856)	9	4	0.26	+	15.47	7.53e-05	0.00249
dorsal closure, elongation of leading edge cells (GO:0007394)	9	4	0.26	+	15.47	7.53e-05	0.00248
translational elongation (GO:0006414)	25	11	0.72	+	15.32	2.97e-11	3.19e-09
serine family amino acid metabolic process (GO:0009069)	14	6	0.4	+	14.92	1.34e-06	6.6e-05
pyrimidine nucleobase metabolic process (GO:0006206)	12	5	0.34	+	14.51	1.28e-05	0.000509
protein refolding (GO:0042026)	32	13	0.92	+	14.15	1.58e-12	2.05e-10
axonal transport of mitochondrion (GO:0019896)	10	4	0.29	+	13.93	0.000123	0.00385
carboxylic acid transmembrane transport (GO:1905039)	79	31	2.27	+	13.66	1.25e-27	6.15e-25
organic acid transmembrane transport (GO:1903825)	79	31	2.27	+	13.66	1.25e-27	5.77e-25
regulation of exocytosis (GO:0017157)	31	12	0.89	+	13.48	2.3e-11	2.55e-09
potassium ion homeostasis (GO:0055075)	13	5	0.37	+	13.39	2.03e-05	0.00077
lamellipodium organization (GO:0097581)	8	3	0.23	+	13.06	0.00118	0.025
leading strand elongation (GO:0006272)	8	3	0.23	+	13.06	0.00118	0.0249
de novo' pyrimidine nucleobase biosynthetic process (GO:0006207)	8	3	0.23	+	13.06	0.00118	0.0248
tRNA threonylcarbamoyladenosine metabolic process (GO:0070525)	8	3	0.23	+	13.06	0.00118	0.0247
lamellipodium assembly (GO:0030032)	8	3	0.23	+	13.06	0.00118	0.0247
glutamate metabolic process (GO:0006536)	14	5	0.4	+	12.44	3.08e-05	0.00111
positive regulation of wound healing (GO:0090303)	14	5	0.4	+	12.44	3.08e-05	0.0011
sodium ion transport (GO:0006814)	92	32	2.64	+	12.11	1.57e-26	6.47e-24
positive regulation of cell morphogenesis (GO:0010770)	12	4	0.34	+	11.61	0.000276	0.00772
positive regulation of dendrite morphogenesis (GO:0050775)	12	4	0.34	+	11.61	0.000276	0.00769
protein import into peroxisome matrix (GO:0016558)	9	3	0.26	+	11.61	0.00174	0.0346
embryonic hemopoiesis (GO:0035162)	27	9	0.78	+	11.61	3.6e-08	2.38e-06
dorsal closure, spreading of leading edge cells (GO:0007395)	9	3	0.26	+	11.61	0.00174	0.0345
organic acid transport (GO:0015849)	120	39	3.45	+	11.32	8e-31	4.94e-28
carboxylic acid transport (GO:0046942)	120	39	3.45	+	11.32	8e-31	4.56e-28
oligosaccharide biosynthetic process (GO:0009312)	19	6	0.55	+	11	1.07e-05	0.000437
import across plasma membrane (GO:0098739)	57	18	1.64	+	11	1.34e-14	2.31e-12
regulation of wound healing (GO:0061041)	16	5	0.46	+	10.88	6.41e-05	0.00216
mitochondrion transport along microtubule (GO:0047497)	13	4	0.37	+	10.71	0.00039	0.0103
establishment of mitochondrion localization (GO:0051654)	13	4	0.37	+	10.71	0.00039	0.0103
establishment of mitochondrion localization, microtubule-mediated (GO:0034643)	13	4	0.37	+	10.71	0.00039	0.0102
endocytic recycling (GO:0032456)	40	12	1.15	+	10.45	7.21e-10	6.14e-08
regulation of viral life cycle (GO:1903900)	10	3	0.29	+	10.45	0.00243	0.0429
regulation of viral process (GO:0050792)	10	3	0.29	+	10.45	0.00243	0.0428
chaperone-mediated protein folding (GO:0061077)	47	14	1.35	+	10.37	2.98e-11	3.16e-09
intracellular signaling cassette (GO:0141124)	187	54	5.37	+	10.05	2.14e-39	2.65e-36
nucleobase biosynthetic process (GO:0046112)	14	4	0.4	+	9.95	0.000534	0.013
protein localization to plasma membrane (GO:0072659)	58	16	1.67	+	9.61	4.22e-12	5.12e-10
vesicle docking involved in exocytosis (GO:0006904)	29	8	0.83	+	9.61	1.09e-06	5.46e-05
Rho protein signal transduction (GO:0007266)	22	6	0.63	+	9.5	2.73e-05	0.000991
regulation of embryonic cell shape (GO:0016476)	30	8	0.86	+	9.28	1.45e-06	7.07e-05
potassium ion import across plasma membrane (GO:1990573)	15	4	0.43	+	9.28	0.000711	0.0167
pyrimidine-containing compound biosynthetic process (GO:0072528)	19	5	0.55	+	9.16	0.000159	0.00486
organic anion transport (GO:0015711)	149	39	4.28	+	9.11	7.87e-27	3.43e-24
mitochondrion localization (GO:0051646)	23	6	0.66	+	9.08	3.6e-05	0.00128
proteinogenic amino acid catabolic process (GO:0170040)	31	8	0.89	+	8.99	1.91e-06	9.11e-05
protein localization to cell periphery (GO:1990778)	66	17	1.9	+	8.97	3.04e-12	3.82e-10
amino acid biosynthetic process (GO:0008652)	39	10	1.12	+	8.93	1.03e-07	6.25e-06
protein secretion (GO:0009306)	51	13	1.46	+	8.88	1.32e-09	1.07e-07
vesicle-mediated transport to the plasma membrane (GO:0098876)	59	15	1.69	+	8.85	7.23e-11	7.14e-09
sodium ion transmembrane transport (GO:0035725)	71	18	2.04	+	8.83	9.3e-13	1.25e-10
spermatocyte division (GO:0048137)	16	4	0.46	+	8.7	0.000927	0.0199
vesicle docking (GO:0048278)	32	8	0.92	+	8.7	2.48e-06	0.000116
L-amino acid catabolic process (GO:0170035)	33	8	0.95	+	8.44	3.19e-06	0.000148
mitotic cytokinesis (GO:0000281)	50	12	1.44	+	8.36	1.21e-08	8.45e-07
unidimensional cell growth (GO:0009826)	21	5	0.6	+	8.29	0.000265	0.00747
proteinogenic amino acid biosynthetic process (GO:0170038)	34	8	0.98	+	8.19	4.07e-06	0.000179
L-amino acid biosynthetic process (GO:0170034)	34	8	0.98	+	8.19	4.07e-06	0.000178
presynaptic endocytosis (GO:0140238)	34	8	0.98	+	8.19	4.07e-06	0.000177
synaptic vesicle endocytosis (GO:0048488)	34	8	0.98	+	8.19	4.07e-06	0.000176
establishment of protein localization to extracellular region (GO:0035592)	56	13	1.61	+	8.08	4.59e-09	3.47e-07
oligosaccharide metabolic process (GO:0009311)	26	6	0.75	+	8.04	7.64e-05	0.0025
DNA replication checkpoint signaling (GO:0000076)	18	4	0.52	+	7.74	0.00149	0.0304
proteinogenic amino acid metabolic process (GO:0170039)	63	14	1.81	+	7.74	2.15e-09	1.68e-07
positive regulation of response to wounding (GO:1903036)	27	6	0.78	+	7.74	9.58e-05	0.00306
neurotransmitter transport (GO:0006836)	109	24	3.13	+	7.67	4.39e-15	8.79e-13
protein localization to extracellular region (GO:0071692)	60	13	1.72	+	7.54	1.13e-08	7.97e-07
axonal transport (GO:0098930)	28	6	0.8	+	7.46	0.000119	0.00375
establishment of protein localization to plasma membrane (GO:0061951)	19	4	0.55	+	7.33	0.00184	0.0362
amino acid catabolic process (GO:0009063)	57	12	1.64	+	7.33	5.87e-08	3.75e-06
germ-band shortening (GO:0007390)	19	4	0.55	+	7.33	0.00184	0.0361
nucleobase metabolic process (GO:0009112)	24	5	0.69	+	7.25	0.000516	0.0126
alpha-amino acid biosynthetic process (GO:1901607)	39	8	1.12	+	7.14	1.22e-05	0.000487
vesicle fusion (GO:0006906)	59	12	1.69	+	7.08	8.82e-08	5.45e-06
glutamine family amino acid metabolic process (GO:0009064)	25	5	0.72	+	6.96	0.00063	0.0151
exocytic process (GO:0140029)	45	9	1.29	+	6.96	4.3e-06	0.000185
mesodermal cell migration (GO:0008078)	20	4	0.57	+	6.96	0.00225	0.0425
synaptic vesicle recycling (GO:0036465)	40	8	1.15	+	6.96	1.48e-05	0.000587
response to topologically incorrect protein (GO:0035966)	40	8	1.15	+	6.96	1.48e-05	0.000584
organelle membrane fusion (GO:0090174)	61	12	1.75	+	6.85	1.3e-07	7.73e-06
alpha-amino acid catabolic process (GO:1901606)	51	10	1.46	+	6.83	1.52e-06	7.32e-05
organelle localization by membrane tethering (GO:0140056)	41	8	1.18	+	6.79	1.8e-05	0.000696
membrane docking (GO:0022406)	41	8	1.18	+	6.79	1.8e-05	0.000693
chloride transmembrane transport (GO:1902476)	26	5	0.75	+	6.7	0.000761	0.0175
membrane fusion (GO:0061025)	63	12	1.81	+	6.63	1.9e-07	1.09e-05
axonal fasciculation (GO:0007413)	21	4	0.6	+	6.63	0.00272	0.0468
actin filament bundle assembly (GO:0051017)	21	4	0.6	+	6.63	0.00272	0.0467
cellular response to heat (GO:0034605)	37	7	1.06	+	6.59	7.47e-05	0.00249
organelle fusion (GO:0048284)	74	14	2.13	+	6.59	1.97e-08	1.34e-06
regulation of embryonic development (GO:0045995)	48	9	1.38	+	6.53	7.55e-06	0.000318
pyrimidine-containing compound metabolic process (GO:0072527)	32	6	0.92	+	6.53	0.00026	0.00735
regulation of response to wounding (GO:1903034)	33	6	0.95	+	6.33	0.00031	0.00841
regulation of dendrite morphogenesis (GO:0048814)	33	6	0.95	+	6.33	0.00031	0.00838
cytoskeleton-dependent cytokinesis (GO:0061640)	94	17	2.7	+	6.3	1.22e-09	1e-07
cytokinesis (GO:0000910)	96	17	2.76	+	6.17	1.71e-09	1.36e-07
embryonic organ development (GO:0048568)	57	10	1.64	+	6.11	4.41e-06	0.000189
regulation of secretion (GO:0051046)	98	17	2.81	+	6.04	2.38e-09	1.84e-07
regulation of secretion by cell (GO:1903530)	93	16	2.67	+	5.99	8.01e-09	5.76e-07
regulation of cell morphogenesis (GO:0022604)	82	14	2.36	+	5.94	7.69e-08	4.87e-06
vesicle organization (GO:0016050)	124	21	3.56	+	5.9	4.89e-11	4.96e-09
import into cell (GO:0098657)	233	39	6.69	+	5.83	2.72e-19	9.18e-17
positive regulation of establishment of protein localization (GO:1904951)	36	6	1.03	+	5.8	0.000507	0.0125
nucleoside triphosphate metabolic process (GO:0009141)	66	11	1.9	+	5.8	2.48e-06	0.000116
melanotic encapsulation of foreign target (GO:0035011)	30	5	0.86	+	5.8	0.0015	0.0304
regulation of filopodium assembly (GO:0051489)	36	6	1.03	+	5.8	0.000507	0.0124
nitrogen compound transport (GO:0071705)	545	89	15.65	+	5.69	5.79e-43	1.07e-39
axo-dendritic transport (GO:0008088)	43	7	1.23	+	5.67	0.000202	0.00598
dicarboxylic acid metabolic process (GO:0043648)	37	6	1.06	+	5.65	0.000591	0.0142
nucleoside triphosphate biosynthetic process (GO:0009142)	31	5	0.89	+	5.62	0.00175	0.0346
response to hypoxia (GO:0001666)	62	10	1.78	+	5.62	9.66e-06	0.000398
nucleoside diphosphate metabolic process (GO:0009132)	31	5	0.89	+	5.62	0.00175	0.0345
endosomal transport (GO:0016197)	124	20	3.56	+	5.62	3.52e-10	3.11e-08
monoatomic anion transmembrane transport (GO:0098656)	31	5	0.89	+	5.62	0.00175	0.0345
hemopoiesis (GO:0030097)	81	13	2.33	+	5.59	4.75e-07	2.53e-05
intracellular signal transduction (GO:0035556)	369	59	10.6	+	5.57	9.43e-28	4.99e-25
melanization defense response (GO:0035006)	44	7	1.26	+	5.54	0.000234	0.00669
secretion by cell (GO:0032940)	164	26	4.71	+	5.52	1.14e-12	1.5e-10
oocyte microtubule cytoskeleton organization (GO:0016325)	32	5	0.92	+	5.44	0.00202	0.0389
metal ion transport (GO:0030001)	226	35	6.49	+	5.39	2.53e-16	6.46e-14
exocytosis (GO:0006887)	92	14	2.64	+	5.3	3.39e-07	1.89e-05
phagocytosis (GO:0006909)	46	7	1.32	+	5.3	0.000311	0.00838
positive regulation of protein transport (GO:0051222)	33	5	0.95	+	5.28	0.00233	0.0436
response to unfolded protein (GO:0006986)	33	5	0.95	+	5.28	0.00233	0.0435
amino acid metabolic process (GO:0006520)	185	28	5.31	+	5.27	4.9e-13	7.12e-11
L-amino acid metabolic process (GO:0170033)	93	14	2.67	+	5.24	3.89e-07	2.12e-05
export from cell (GO:0140352)	173	26	4.97	+	5.23	4.03e-12	4.98e-10
response to decreased oxygen levels (GO:0036293)	67	10	1.92	+	5.2	1.96e-05	0.000753
establishment or maintenance of cytoskeleton polarity (GO:0030952)	47	7	1.35	+	5.19	0.000357	0.00954
ATP metabolic process (GO:0046034)	54	8	1.55	+	5.16	0.000141	0.00438
secretion (GO:0046903)	176	26	5.05	+	5.14	6.04e-12	7.1e-10
ribonucleoside triphosphate metabolic process (GO:0009199)	61	9	1.75	+	5.14	5.61e-05	0.00192
chloride transport (GO:0006821)	34	5	0.98	+	5.12	0.00267	0.0461
mitochondrial electron transport, NADH to ubiquinone (GO:0006120)	48	7	1.38	+	5.08	0.000407	0.0106
phenol-containing compound metabolic process (GO:0018958)	62	9	1.78	+	5.05	6.4e-05	0.00217
protein localization to membrane (GO:0072657)	166	24	4.77	+	5.03	6.37e-11	6.38e-09
melanin metabolic process (GO:0006582)	49	7	1.41	+	4.97	0.000464	0.0116
regulation of cell shape (GO:0008360)	63	9	1.81	+	4.97	7.28e-05	0.00244
response to oxygen levels (GO:0070482)	77	11	2.21	+	4.97	1.16e-05	0.000471
monoatomic cation transport (GO:0006812)	305	43	8.76	+	4.91	3.05e-18	9.83e-16
protein O-linked glycosylation (GO:0006493)	57	8	1.64	+	4.89	0.000208	0.00614
alpha-amino acid metabolic process (GO:1901605)	123	17	3.53	+	4.81	8.05e-08	5.05e-06
purine ribonucleoside triphosphate metabolic process (GO:0009205)	58	8	1.67	+	4.8	0.000235	0.0067
purine nucleoside triphosphate metabolic process (GO:0009144)	59	8	1.69	+	4.72	0.000265	0.00745
regulation of vesicle-mediated transport (GO:0060627)	141	19	4.05	+	4.69	2.11e-08	1.41e-06
protein transmembrane import into intracellular organelle (GO:0044743)	45	6	1.29	+	4.64	0.00171	0.0342
carbohydrate biosynthetic process (GO:0016051)	45	6	1.29	+	4.64	0.00171	0.0341
positive regulation of cell projection organization (GO:0031346)	76	10	2.18	+	4.58	6e-05	0.00204
localization within membrane (GO:0051668)	199	26	5.72	+	4.55	1.02e-10	9.77e-09
non-proteinogenic amino acid metabolic process (GO:0170041)	54	7	1.55	+	4.51	0.000845	0.0184
organic substance transport (GO:0071702)	719	93	20.65	+	4.5	2.55e-36	2.7e-33
protein transport (GO:0015031)	361	46	10.37	+	4.44	1.12e-17	3.31e-15
inorganic cation transmembrane transport (GO:0098662)	228	29	6.55	+	4.43	1.6e-11	1.8e-09
proton transmembrane transport (GO:1902600)	63	8	1.81	+	4.42	0.00042	0.0109
imaginal disc-derived wing hair organization (GO:0035317)	48	6	1.38	+	4.35	0.00239	0.0441
DNA-templated DNA replication (GO:0006261)	88	11	2.53	+	4.35	4.2e-05	0.00147
cortical cytoskeleton organization (GO:0030865)	64	8	1.84	+	4.35	0.000468	0.0116
vacuole organization (GO:0007033)	56	7	1.61	+	4.35	0.00105	0.0224
organic acid catabolic process (GO:0016054)	112	14	3.22	+	4.35	3.84e-06	0.000172
carboxylic acid catabolic process (GO:0046395)	112	14	3.22	+	4.35	3.84e-06	0.000171
monoatomic cation transmembrane transport (GO:0098655)	234	29	6.72	+	4.32	3.05e-11	3.19e-09
intracellular protein transport (GO:0006886)	243	30	6.98	+	4.3	1.52e-11	1.73e-09
non-sensory hair organization (GO:0035316)	49	6	1.41	+	4.26	0.00266	0.0462
hair cell differentiation (GO:0035315)	49	6	1.41	+	4.26	0.00266	0.0461
protein folding (GO:0006457)	139	17	3.99	+	4.26	4.86e-07	2.57e-05
secondary metabolic process (GO:0019748)	82	10	2.36	+	4.25	0.000115	0.00365
cell growth (GO:0016049)	75	9	2.15	+	4.18	0.000285	0.00792
vesicle-mediated transport (GO:0016192)	503	60	14.45	+	4.15	2.13e-21	8.32e-19
DNA replication (GO:0006260)	101	12	2.9	+	4.14	3.17e-05	0.00113
endocytosis (GO:0006897)	169	20	4.85	+	4.12	8.25e-08	5.13e-06
establishment of protein localization (GO:0045184)	447	52	12.84	+	4.05	3.95e-18	1.22e-15
monoatomic ion transport (GO:0006811)	381	44	10.94	+	4.02	2.4e-15	5.09e-13
inorganic ion transmembrane transport (GO:0098660)	263	30	7.55	+	3.97	1.12e-10	1.06e-08
monoatomic ion transmembrane transport (GO:0034220)	269	30	7.73	+	3.88	1.95e-10	1.79e-08
tRNA modification (GO:0006400)	63	7	1.81	+	3.87	0.00212	0.0406
regulation of establishment of protein localization (GO:0070201)	63	7	1.81	+	3.87	0.00212	0.0404
vesicle-mediated transport in synapse (GO:0099003)	100	11	2.87	+	3.83	0.000137	0.00425
establishment of tissue polarity (GO:0007164)	82	9	2.36	+	3.82	0.000558	0.0135
establishment of planar polarity (GO:0001736)	82	9	2.36	+	3.82	0.000558	0.0135
morphogenesis of a polarized epithelium (GO:0001738)	92	10	2.64	+	3.78	0.000302	0.00822
Golgi vesicle transport (GO:0048193)	149	16	4.28	+	3.74	5.94e-06	0.000253
response to heat (GO:0009408)	84	9	2.41	+	3.73	0.000667	0.0157
electron transport chain (GO:0022900)	104	11	2.99	+	3.68	0.000194	0.0059
dorsal closure (GO:0007391)	104	11	2.99	+	3.68	0.000194	0.00587
establishment or maintenance of cell polarity (GO:0007163)	199	21	5.72	+	3.67	2.82e-07	1.58e-05
border follicle cell migration (GO:0007298)	95	10	2.73	+	3.67	0.000392	0.0103
macroautophagy (GO:0016236)	77	8	2.21	+	3.62	0.00161	0.0323
pigment metabolic process (GO:0042440)	106	11	3.04	+	3.61	0.00023	0.0066
organelle localization (GO:0051640)	227	23	6.52	+	3.53	1.6e-07	9.34e-06
neurotransmitter secretion (GO:0007269)	79	8	2.27	+	3.53	0.0019	0.037
signal release from synapse (GO:0099643)	79	8	2.27	+	3.53	0.0019	0.0369
developmental growth involved in morphogenesis (GO:0060560)	79	8	2.27	+	3.53	0.0019	0.0368
synaptic vesicle cycle (GO:0099504)	99	10	2.84	+	3.52	0.000546	0.0133
follicle cell of egg chamber migration (GO:0007297)	109	11	3.13	+	3.51	0.000294	0.00804
cell division (GO:0051301)	240	24	6.89	+	3.48	1.1e-07	6.63e-06
transmembrane transport (GO:0055085)	685	68	19.67	+	3.46	9.86e-20	3.48e-17
oxidative phosphorylation (GO:0006119)	101	10	2.9	+	3.45	0.00064	0.0152
transport along microtubule (GO:0010970)	81	8	2.33	+	3.44	0.00223	0.0421
nucleoside phosphate biosynthetic process (GO:1901293)	122	12	3.5	+	3.42	0.000201	0.00598
actin filament organization (GO:0007015)	123	12	3.53	+	3.4	0.000217	0.00636
cellularization (GO:0007349)	113	11	3.25	+	3.39	0.000402	0.0105
regulation of synapse organization (GO:0050807)	165	16	4.74	+	3.38	2.17e-05	0.000817
signal release (GO:0023061)	83	8	2.38	+	3.36	0.0026	0.0453
microtubule-based transport (GO:0099111)	83	8	2.38	+	3.36	0.0026	0.0452
ribonucleotide biosynthetic process (GO:0009260)	104	10	2.99	+	3.35	0.000805	0.0184
ameboidal-type cell migration (GO:0001667)	156	15	4.48	+	3.35	4.32e-05	0.00149
mitochondrial ATP synthesis coupled electron transport (GO:0042775)	94	9	2.7	+	3.33	0.0015	0.0305
ATP synthesis coupled electron transport (GO:0042773)	94	9	2.7	+	3.33	0.0015	0.0304
process utilizing autophagic mechanism (GO:0061919)	115	11	3.3	+	3.33	0.000468	0.0117
autophagy (GO:0006914)	115	11	3.3	+	3.33	0.000468	0.0117
mitotic cell cycle process (GO:1903047)	263	25	7.55	+	3.31	1.6e-07	9.39e-06
response to temperature stimulus (GO:0009266)	137	13	3.93	+	3.3	0.000158	0.00487
ribonucleotide metabolic process (GO:0009259)	180	17	5.17	+	3.29	1.71e-05	0.000666
ribose phosphate biosynthetic process (GO:0046390)	106	10	3.04	+	3.28	0.000934	0.02
intracellular transport (GO:0046907)	572	53	16.43	+	3.23	3.11e-14	5.13e-12
glycoprotein biosynthetic process (GO:0009101)	130	12	3.73	+	3.21	0.000363	0.00968
regulation of anatomical structure morphogenesis (GO:0022603)	185	17	5.31	+	3.2	2.44e-05	0.000895
morphogenesis of embryonic epithelium (GO:0016331)	121	11	3.48	+	3.17	0.00072	0.0167
nucleotide biosynthetic process (GO:0009165)	121	11	3.48	+	3.17	0.00072	0.0167
organic acid biosynthetic process (GO:0016053)	121	11	3.48	+	3.17	0.00072	0.0166
carboxylic acid biosynthetic process (GO:0046394)	121	11	3.48	+	3.17	0.00072	0.0166
respiratory electron transport chain (GO:0022904)	99	9	2.84	+	3.17	0.00215	0.0409
ribose phosphate metabolic process (GO:0019693)	187	17	5.37	+	3.17	2.8e-05	0.00101
small molecule catabolic process (GO:0044282)	156	14	4.48	+	3.12	0.000162	0.00495
regulation of neuron projection development (GO:0010975)	123	11	3.53	+	3.11	0.000826	0.0181
protein glycosylation (GO:0006486)	112	10	3.22	+	3.11	0.00143	0.0293
macromolecule glycosylation (GO:0043413)	112	10	3.22	+	3.11	0.00143	0.0292
nucleobase-containing small molecule metabolic process (GO:0055086)	281	25	8.07	+	3.1	5.62e-07	2.95e-05
membrane organization (GO:0061024)	284	25	8.16	+	3.07	6.85e-07	3.53e-05
cellular macromolecule localization (GO:0070727)	707	62	20.31	+	3.05	2.06e-15	4.49e-13
regulation of transport (GO:0051049)	297	26	8.53	+	3.05	4.55e-07	2.46e-05
purine ribonucleotide metabolic process (GO:0009150)	172	15	4.94	+	3.04	0.000132	0.00412
nucleoside phosphate metabolic process (GO:0006753)	230	20	6.61	+	3.03	1.08e-05	0.000441
protein localization (GO:0008104)	667	58	19.16	+	3.03	2.72e-14	4.57e-12
regulation of synapse structure or activity (GO:0050803)	196	17	5.63	+	3.02	5.1e-05	0.00175
establishment of localization in cell (GO:0051649)	713	61	20.48	+	2.98	1.12e-14	1.97e-12
carbohydrate derivative biosynthetic process (GO:1901137)	304	26	8.73	+	2.98	7.12e-07	3.64e-05
small molecule biosynthetic process (GO:0044283)	211	18	6.06	+	2.97	3.84e-05	0.00136
organic hydroxy compound metabolic process (GO:1901615)	165	14	4.74	+	2.95	0.000291	0.00806
regulation of plasma membrane bounded cell projection organization (GO:0120035)	165	14	4.74	+	2.95	0.000291	0.00803
nucleotide metabolic process (GO:0009117)	224	19	6.43	+	2.95	2.54e-05	0.000929
organonitrogen compound biosynthetic process (GO:1901566)	814	69	23.38	+	2.95	2.4e-16	6.34e-14
glycosylation (GO:0070085)	120	10	3.45	+	2.9	0.00239	0.0442
transport (GO:0006810)	1688	140	48.48	+	2.89	9.82e-34	9.1e-31
regulation of cell projection organization (GO:0031344)	169	14	4.85	+	2.88	0.000372	0.00989
regulation of synapse assembly (GO:0051963)	121	10	3.48	+	2.88	0.00254	0.0445
tRNA metabolic process (GO:0006399)	160	13	4.6	+	2.83	0.000718	0.0167
oxoacid metabolic process (GO:0043436)	357	29	10.25	+	2.83	4.74e-07	2.54e-05
organic acid metabolic process (GO:0006082)	360	29	10.34	+	2.8	5.64e-07	2.94e-05
tissue migration (GO:0090130)	149	12	4.28	+	2.8	0.00123	0.0255
peptide biosynthetic process (GO:0043043)	311	25	8.93	+	2.8	3.59e-06	0.000161
establishment of localization (GO:0051234)	1808	145	51.93	+	2.79	1.73e-33	1.42e-30
regulation of localization (GO:0032879)	414	33	11.89	+	2.78	1.17e-07	6.97e-06
establishment of organelle localization (GO:0051656)	164	13	4.71	+	2.76	0.000904	0.0194
purine nucleotide metabolic process (GO:0006163)	203	16	5.83	+	2.74	0.000257	0.00729
translation (GO:0006412)	305	24	8.76	+	2.74	8.09e-06	0.000335
carboxylic acid metabolic process (GO:0019752)	356	28	10.22	+	2.74	1.43e-06	7e-05
dendrite development (GO:0016358)	140	11	4.02	+	2.74	0.00236	0.0438
epithelial cell migration (GO:0010631)	140	11	4.02	+	2.74	0.00236	0.0437
growth (GO:0040007)	179	14	5.14	+	2.72	0.000664	0.0158
developmental growth (GO:0048589)	179	14	5.14	+	2.72	0.000664	0.0157
epithelium migration (GO:0090132)	141	11	4.05	+	2.72	0.00249	0.0438
amide biosynthetic process (GO:0043604)	352	27	10.11	+	2.67	3.55e-06	0.00016
glycoprotein metabolic process (GO:0009100)	157	12	4.51	+	2.66	0.00192	0.0371
protein maturation (GO:0051604)	249	19	7.15	+	2.66	0.000107	0.0034
cell cycle process (GO:0022402)	518	39	14.88	+	2.62	3.68e-08	2.41e-06
small molecule metabolic process (GO:0044281)	746	56	21.43	+	2.61	3.12e-11	3.21e-09
macromolecule localization (GO:0033036)	872	65	25.04	+	2.6	8.59e-13	1.18e-10
localization (GO:0051179)	2042	151	58.65	+	2.57	4.87e-31	3.28e-28
establishment of protein localization to organelle (GO:0072594)	178	13	5.11	+	2.54	0.0019	0.0368
mitotic cell cycle (GO:0000278)	387	28	11.11	+	2.52	7.14e-06	0.000302
cellular localization (GO:0051641)	1076	77	30.9	+	2.49	4.45e-14	6.72e-12
biological process involved in interspecies interaction between organisms (GO:0044419)	450	32	12.92	+	2.48	2.26e-06	0.000107
carbohydrate derivative metabolic process (GO:1901135)	493	35	14.16	+	2.47	1.21e-06	6.03e-05
cellular response to stress (GO:0033554)	536	38	15.39	+	2.47	3.82e-07	2.1e-05
purine-containing compound metabolic process (GO:0072521)	227	16	6.52	+	2.45	0.000878	0.019
generation of precursor metabolites and energy (GO:0006091)	200	14	5.74	+	2.44	0.00193	0.0372
DNA repair (GO:0006281)	186	13	5.34	+	2.43	0.0028	0.0479
response to abiotic stimulus (GO:0009628)	417	29	11.98	+	2.42	1.48e-05	0.000581
protein localization to organelle (GO:0033365)	259	18	7.44	+	2.42	0.000505	0.0125
cellular homeostasis (GO:0019725)	217	15	6.23	+	2.41	0.00153	0.0308
chromosome organization (GO:0051276)	262	18	7.52	+	2.39	0.000578	0.0139
positive regulation of cellular component organization (GO:0051130)	278	19	7.98	+	2.38	0.000716	0.0167
cellular response to stimulus (GO:0051716)	1475	100	42.36	+	2.36	9.41e-17	2.58e-14
cellular nitrogen compound biosynthetic process (GO:0044271)	741	50	21.28	+	2.35	2e-08	1.34e-06
cell cycle (GO:0007049)	608	41	17.46	+	2.35	3.41e-07	1.89e-05
signal transduction (GO:0007165)	961	64	27.6	+	2.32	1.8e-10	1.66e-08
chemical homeostasis (GO:0048878)	271	18	7.78	+	2.31	0.0012	0.025
actin cytoskeleton organization (GO:0030036)	259	17	7.44	+	2.29	0.00184	0.0361
DNA damage response (GO:0006974)	245	16	7.04	+	2.27	0.00269	0.0463
actin filament-based process (GO:0030029)	276	18	7.93	+	2.27	0.00135	0.028
cellular catabolic process (GO:0044248)	492	32	14.13	+	2.26	2.16e-05	0.000817
DNA metabolic process (GO:0006259)	308	20	8.85	+	2.26	0.000714	0.0167
regulation of multicellular organismal development (GO:2000026)	278	18	7.98	+	2.25	0.00143	0.0294
cell migration (GO:0016477)	270	17	7.75	+	2.19	0.00245	0.0431
signaling (GO:0023052)	1175	73	33.75	+	2.16	2.02e-10	1.83e-08
morphogenesis of an epithelium (GO:0002009)	322	20	9.25	+	2.16	0.00111	0.0236
peptide metabolic process (GO:0006518)	404	25	11.6	+	2.15	0.000356	0.00956
homeostatic process (GO:0042592)	455	28	13.07	+	2.14	0.000149	0.00461
cell communication (GO:0007154)	1253	76	35.99	+	2.11	2.34e-10	2.09e-08
tissue morphogenesis (GO:0048729)	347	21	9.97	+	2.11	0.0015	0.0303
organic cyclic compound biosynthetic process (GO:1901362)	464	28	13.33	+	2.1	0.000194	0.00586
organelle organization (GO:0006996)	1543	93	44.32	+	2.1	1.91e-12	2.44e-10
heterocycle biosynthetic process (GO:0018130)	428	25	12.29	+	2.03	0.000946	0.0201
regulation of cellular component organization (GO:0051128)	712	41	20.45	+	2.01	2.36e-05	0.00087
amide metabolic process (GO:0043603)	489	28	14.04	+	1.99	0.000482	0.012
response to stress (GO:0006950)	1156	66	33.2	+	1.99	5.62e-08	3.62e-06
biosynthetic process (GO:0009058)	2074	118	59.57	+	1.98	3.58e-14	5.52e-12
organophosphate metabolic process (GO:0019637)	407	23	11.69	+	1.97	0.00213	0.0406
cytoskeleton organization (GO:0007010)	588	33	16.89	+	1.95	0.000217	0.00637
cellular aromatic compound metabolic process (GO:0006725)	1553	87	44.6	+	1.95	7.23e-10	6.08e-08
response to stimulus (GO:0050896)	2390	133	68.64	+	1.94	2.54e-15	5.23e-13
aromatic compound biosynthetic process (GO:0019438)	417	23	11.98	+	1.92	0.0026	0.0454
organonitrogen compound catabolic process (GO:1901565)	531	29	15.25	+	1.9	0.000832	0.0181
cellular biosynthetic process (GO:0044249)	2019	110	57.99	+	1.9	8.6e-12	9.96e-10
cellular nitrogen compound metabolic process (GO:0034641)	1747	95	50.17	+	1.89	4.48e-10	3.86e-08
organic substance biosynthetic process (GO:1901576)	2060	112	59.16	+	1.89	4.73e-12	5.65e-10
organic cyclic compound metabolic process (GO:1901360)	1642	89	47.16	+	1.89	1.99e-09	1.57e-07
cellular metabolic process (GO:0044237)	3403	181	97.74	+	1.85	3.9e-20	1.45e-17
heterocycle metabolic process (GO:0046483)	1537	79	44.14	+	1.79	2.34e-07	1.32e-05
nucleobase-containing compound metabolic process (GO:0006139)	1425	72	40.93	+	1.76	1.47e-06	7.14e-05
cellular process (GO:0009987)	7088	346	203.57	+	1.7	4.21e-53	1.56e-49
regulation of biological quality (GO:0065008)	885	43	25.42	+	1.69	0.000771	0.0176
response to external stimulus (GO:0009605)	748	36	21.48	+	1.68	0.00222	0.0421
macromolecule biosynthetic process (GO:0009059)	1561	74	44.83	+	1.65	1.19e-05	0.00048
organonitrogen compound metabolic process (GO:1901564)	2633	124	75.62	+	1.64	3.73e-09	2.85e-07
catabolic process (GO:0009056)	915	43	26.28	+	1.64	0.00138	0.0285
cellular component organization or biogenesis (GO:0071840)	2788	131	80.07	+	1.64	1.13e-09	9.39e-08
cellular component organization (GO:0016043)	2621	123	75.28	+	1.63	5.33e-09	3.99e-07
cell development (GO:0048468)	1285	59	36.91	+	1.6	0.000293	0.00803
nitrogen compound metabolic process (GO:0006807)	3650	165	104.83	+	1.57	2.95e-11	3.22e-09
metabolic process (GO:0008152)	4528	204	130.05	+	1.57	9.08e-15	1.77e-12
gene expression (GO:0010467)	1302	58	37.39	+	1.55	0.000852	0.0185
organic substance metabolic process (GO:0071704)	4243	182	121.86	+	1.49	1.49e-10	1.39e-08
primary metabolic process (GO:0044238)	4003	169	114.97	+	1.47	5.6e-09	4.15e-07
macromolecule metabolic process (GO:0043170)	3145	116	90.33	+	1.28	0.00235	0.0438
regulation of biological process (GO:0050789)	3951	141	113.47	+	1.24	0.00231	0.0434
biological regulation (GO:0065007)	4199	149	120.6	+	1.24	0.00228	0.0428
biological_process (GO:0008150)	11322	374	325.17	+	1.15	6.15e-13	8.6e-11
Unclassified (UNCLASSIFIED)	2501	23	71.83	-	0.32	6.15e-13	8.77e-11
regulation of nucleobase-containing compound metabolic process (GO:0019219)	1309	12	37.59	-	0.32	7.91e-07	4.01e-05
regulation of RNA metabolic process (GO:0051252)	1250	6	35.9	-	0.17	3.69e-10	3.21e-08
regulation of RNA biosynthetic process (GO:2001141)	1083	5	31.1	-	0.16	5.93e-09	4.35e-07
regulation of DNA-templated transcription (GO:0006355)	1083	5	31.1	-	0.16	5.93e-09	4.31e-07
regulation of transcription by RNA polymerase II (GO:0006357)	873	4	25.07	-	0.16	1.74e-07	1.01e-05
negative regulation of nucleobase-containing compound metabolic process (GO:0045934)	352	1	10.11	-	0.1	0.000904	0.0195
negative regulation of nitrogen compound metabolic process (GO:0051172)	485	1	13.93	-	0.07	1.96e-05	0.00075
negative regulation of RNA biosynthetic process (GO:1902679)	311	0	8.93	-	< 0.01	0.0002	0.00601
negative regulation of DNA-templated transcription (GO:0045892)	311	0	8.93	-	< 0.01	0.0002	0.00599
negative regulation of RNA metabolic process (GO:0051253)	332	0	9.54	-	< 0.01	8.86e-05	0.00289
