## Supplemental Table 9 for "A Structural Proteome Screen Identifies Protein Mimicry in Host-Microbe Systems"

### Sheet: Sheet1
Genotype	Sample	Infection	Stg14_NCs
Eato[f02254]	240126_1	uninfected	1
Eato[f02254]	240126_3	uninfected	9
Eato[f02254]	240126_4	uninfected	3
Eato[f02254]	240126_5	uninfected	0
Eato[f02254]	240126_6	uninfected	5
Eato[f02254]	240126_7	uninfected	5
Eato[f02254]	240126_8	uninfected	5
Eato[f02254]	240126_9	uninfected	1
Eato[f02254]	240126_10	uninfected	8
Eato[f02254]	240126_11	uninfected	6
Eato[f02254]	240126_12	uninfected	5
Eato[f02254]	240126_13	uninfected	3
Eato[f02254]	240126_14	uninfected	6
Eato[f02254]	240131_1	uninfected	2
Eato[f02254]	240131_2	uninfected	0
Eato[f02254]	240131_3	uninfected	5
Eato[f02254]	240131_4	uninfected	1
Eato[f02254]	240131_5	uninfected	5
Eato[f02254]	240131_6	uninfected	2
Eato[f02254]	240131_7	uninfected	8
Eato[f02254]	240131_8	uninfected	8
Eato[f02254]	240131_9	uninfected	6
Eato[f02254]	240131_10	uninfected	1
Eato[f02254]	240131_11	uninfected	10
Eato[f02254]	240131_12	uninfected	4
Eato[f02254]	240131_13	uninfected	1
Eato[f02254]	240131_14	uninfected	0
Eato[f02254]	240131_15	uninfected	8
Eato[f02254]	240131_16	uninfected	5
Eato[f02254]	240131_17	uninfected	8
Eato[f02254]	240131_18	uninfected	0
Eato[f02254]	240131_19	uninfected	0
Eato[f02254]	240131_20	uninfected	3
Eato[f02254]	240131_21	uninfected	5
Eato[f02254]	240131_22	uninfected	3
Eato[f02254]	240131_23	uninfected	9
Eato[f02254]	240131_24	uninfected	6
Eato[f02254]	240208_#1A_1	uninfected	3
Eato[f02254]	240208_#1A_2	uninfected	1
Eato[f02254]	240208_#1A_3	uninfected	4
Eato[f02254]	240208_#1A_4	uninfected	6
Eato[f02254]	240208_#1A_5	uninfected	2
Eato[f02254]	240208_#1A_6	uninfected	8
Eato[f02254]	240208_#1A_7	uninfected	6
Eato[f02254]	240208_#1A_8	uninfected	4
Eato[f02254]	240208_#1A_9	uninfected	5
Eato[f02254]	240208_#1A_10	uninfected	1
Eato[f02254]	240208_#1A_11	uninfected	6
Eato[f02254]	240208_#1A_12	uninfected	3
Eato[f02254]	240208_#1A_13	uninfected	6
Eato[f02254]	240208_#1A_14	uninfected	7
Eato[f02254]	240208_#1A_15	uninfected	9
Eato[f02254]	240208_#1A_16	uninfected	5
Eato[f02254]	240208_#1A_17	uninfected	3
Eato[f02254]	240208_#1A_18	uninfected	3
Eato[f02254]	240208_#1A_19	uninfected	7
Eato[f02254]	240208_#1A_20	uninfected	3
Eato[f02254]	240208_#1B_21	uninfected	5
Eato[f02254]	240208_#1B_22	uninfected	7
Eato[f02254]	240208_#1B_23	uninfected	4
Eato[f02254]	240208_#1B_24	uninfected	4
Eato[f02254]	240208_#1B_25	uninfected	7
Eato[f02254]	240208_#1B_26	uninfected	3
Eato[f02254]	240208_#1B_27	uninfected	5
Eato[f02254]	240208_#1B_28	uninfected	3
Eato[f02254]	240208_#1B_29	uninfected	4
Eato[f02254]	240208_#1B_30	uninfected	1
Eato[f02254]	240208_#1B_31	uninfected	9
Eato[f02254]	240208_#1B_32	uninfected	2
Eato[f02254]	240208_#1B_33	uninfected	1
Eato[f02254]	240208_#1B_34	uninfected	1
Eato[f02254]	240208_#1B_35	uninfected	8
Eato[f02254]	240208_#1B_36	uninfected	7
Eato[f02254]	240208_#1B_37	uninfected	6
Eato[f02254]	240208_#1B_38	uninfected	10
Eato[f02254]	240208_#1B_39	uninfected	6
Eato[f02254]	240208_#1B_40	uninfected	5
Eato[f02254]	240208_#1B_41	uninfected	6
Eato[f02254]	240208_#1B_42	uninfected	2
Eato[f02254]	240208_#1B_43	uninfected	5
Eato[f02254]	240208_#1B_44	uninfected	2
Eato[f02254]	240208_#2A_1	uninfected	5
Eato[f02254]	240208_#2A_2	uninfected	1
Eato[f02254]	240208_#2A_3	uninfected	8
Eato[f02254]	240208_#2A_4	uninfected	4
Eato[f02254]	240208_#2A_5	uninfected	6
Eato[f02254]	240208_#2A_6	uninfected	5
Eato[f02254]	240208_#2A_7	uninfected	4
Eato[f02254]	240208_#2A_8	uninfected	2
Eato[f02254]	240208_#2A_9	uninfected	5
Eato[f02254]	240208_#2A_10	uninfected	3
Eato[f02254]	240208_#2A_11	uninfected	4
Eato[f02254]	240208_#2A_12	uninfected	0
Eato[f02254]	240208_#2A_13	uninfected	4
Eato[f02254]	240208_#2A_14	uninfected	1
Eato[f02254]	240208_#2A_15	uninfected	0
Eato[f02254]	240208_#2A_16	uninfected	3
Eato[f02254]	240208_#2A_17	uninfected	5
Eato[f02254]	240208_#2A_18	uninfected	3
Eato[f02254]	240208_#2A_19	uninfected	6
Eato[f02254]	240208_#2A_20	uninfected	3
Eato[f02254]	240208_#2A_21	uninfected	0
Eato[f02254]	240208_#2A_22	uninfected	5
Eato[f02254]	240208_#2A_23	uninfected	7
Eato[f02254]	240208_#2A_24	uninfected	2
Eato[f02254]	240208_#2A_25	uninfected	3
Eato[f02254]	240208_#2A_26	uninfected	5
Eato[f02254]	240208_#2A_27	uninfected	1
Eato[f02254]	240208_#2A_28	uninfected	2
Eato[f02254]	240208_#2A_29	uninfected	4
Eato[f02254]	240208_#2A_30	uninfected	0
Eato[f02254]	240208_#2A_31	uninfected	2
Eato[f02254]	240208_#2A_32	uninfected	6
Eato[f02254]	240126_1	wMel infected	3
Eato[f02254]	240126_2	wMel infected	0
Eato[f02254]	240126_3	wMel infected	0
Eato[f02254]	240126_4	wMel infected	1
Eato[f02254]	240126_5	wMel infected	1
Eato[f02254]	240126_6	wMel infected	2
Eato[f02254]	240126_7	wMel infected	0
Eato[f02254]	240126_8	wMel infected	7
Eato[f02254]	240126_9	wMel infected	7
Eato[f02254]	240126_10	wMel infected	3
Eato[f02254]	240126_11	wMel infected	0
Eato[f02254]	240126_12	wMel infected	0
Eato[f02254]	240126_13	wMel infected	7
Eato[f02254]	240126_14	wMel infected	6
Eato[f02254]	240126_15	wMel infected	0
Eato[f02254]	240126_16	wMel infected	1
Eato[f02254]	240126_17	wMel infected	1
Eato[f02254]	240126_18	wMel infected	1
Eato[f02254]	240126_19	wMel infected	0
Eato[f02254]	240126_20	wMel infected	0
Eato[f02254]	240126_21	wMel infected	3
Eato[f02254]	240126_22	wMel infected	9
Eato[f02254]	240126_23	wMel infected	0
Eato[f02254]	240126_24	wMel infected	0
Eato[f02254]	240131_1	wMel infected	1
Eato[f02254]	240131_2	wMel infected	1
Eato[f02254]	240131_3	wMel infected	5
Eato[f02254]	240131_4	wMel infected	2
Eato[f02254]	240131_5	wMel infected	5
Eato[f02254]	240131_6	wMel infected	9
Eato[f02254]	240131_7	wMel infected	5
Eato[f02254]	240131_9	wMel infected	5
Eato[f02254]	240131_10	wMel infected	4
Eato[f02254]	240131_11	wMel infected	7
Eato[f02254]	240131_12	wMel infected	3
Eato[f02254]	240131_13	wMel infected	0
Eato[f02254]	240131_14	wMel infected	0
Eato[f02254]	240131_15	wMel infected	3
Eato[f02254]	240131_16	wMel infected	7
Eato[f02254]	240131_17	wMel infected	8
Eato[f02254]	240131_19	wMel infected	5
Eato[f02254]	240131_21	wMel infected	0
Eato[f02254]	240131_22	wMel infected	4
Eato[f02254]	240131_23	wMel infected	3
Eato[f02254]	240131_24	wMel infected	6
Eato[f02254]	240131_25	wMel infected	5
Eato[f02254]	240131_26	wMel infected	2
Eato[f02254]	240131_27	wMel infected	0
Eato[f02254]	240131_28	wMel infected	4
Eato[f02254]	240208_#1A_1	wMel infected	3
Eato[f02254]	240208_#1A_2	wMel infected	3
Eato[f02254]	240208_#1A_3	wMel infected	7
Eato[f02254]	240208_#1A_4	wMel infected	5
Eato[f02254]	240208_#1A_5	wMel infected	5
Eato[f02254]	240208_#1A_6	wMel infected	0
Eato[f02254]	240208_#1A_7	wMel infected	3
Eato[f02254]	240208_#1A_8	wMel infected	6
Eato[f02254]	240208_#1A_9	wMel infected	7
Eato[f02254]	240208_#1A_10	wMel infected	0
Eato[f02254]	240208_#1A_11	wMel infected	2
Eato[f02254]	240208_#1A_12	wMel infected	2
Eato[f02254]	240208_#1A_13	wMel infected	0
Eato[f02254]	240208_#1A_14	wMel infected	7
Eato[f02254]	240208_#1A_15	wMel infected	6
Eato[f02254]	240208_#1A_16	wMel infected	6
Eato[f02254]	240208_#1A_17	wMel infected	2
Eato[f02254]	240208_#1A_18	wMel infected	5
Eato[f02254]	240208_#1A_19	wMel infected	4
Eato[f02254]	240208_#1A_20	wMel infected	5
Eato[f02254]	240208_#1A_21	wMel infected	6
Eato[f02254]	240208_#1A_23	wMel infected	4
Eato[f02254]	240208_#1A_24	wMel infected	5
Eato[f02254]	240208_#1A_25	wMel infected	5
Eato[f02254]	240208_#1A_26	wMel infected	4
Eato[f02254]	240208_#1A_27	wMel infected	7
Eato[f02254]	240208_#1B_28	wMel infected	4
Eato[f02254]	240208_#1B_29	wMel infected	0
Eato[f02254]	240208_#1B_30	wMel infected	2
Eato[f02254]	240208_#1B_31	wMel infected	5
Eato[f02254]	240208_#1B_32	wMel infected	5
Eato[f02254]	240208_#1B_33	wMel infected	0
Eato[f02254]	240208_#1B_34	wMel infected	3
Eato[f02254]	240208_#1B_35	wMel infected	1
Eato[f02254]	240208_#1B_36	wMel infected	1
Eato[f02254]	240208_#1B_37	wMel infected	2
Eato[f02254]	240208_#1B_38	wMel infected	0
Eato[f02254]	240208_#1B_39	wMel infected	4
Eato[f02254]	240208_#1B_40	wMel infected	4
Eato[f02254]	240208_#1B_41	wMel infected	5
Eato[f02254]	240208_#1B_42	wMel infected	6
Eato[f02254]	240208_#1B_43	wMel infected	4
Eato[f02254]	240208_#1B_45	wMel infected	3
Eato[f02254]	240208_#1B_46	wMel infected	2
Eato[f02254]	240208_#1B_47	wMel infected	6
Eato[f02254]	240208_#1B_48	wMel infected	4
Eato[f02254]	240208_#1B_49	wMel infected	0
Eato[f02254]	240208_#1B_50	wMel infected	5
Eato[f02254]	240208_#1B_51	wMel infected	0
Eato[f02254]	240208_#1B_52	wMel infected	0
Eato[f02254]	240208_#1B_53	wMel infected	3
Eato[f02254]	240208_#1B_54	wMel infected	0
Eato[f02254]	240208_#1B_55	wMel infected	4
Eato[f02254]	240208_#1B_56	wMel infected	5
Eato[f02254]	240208_#1B_57	wMel infected	5
Eato[f02254]	240208_#1B_58	wMel infected	3
WT	240307_1	uninfected	2
WT	240307_2	uninfected	0
WT	240307_3	uninfected	3
WT	240307_4	uninfected	0
WT	240307_5	uninfected	1
WT	240307_6	uninfected	0
WT	240307_7	uninfected	0
WT	240307_8	uninfected	0
WT	240307_9	uninfected	0
WT	240307_10	uninfected	0
WT	240307_11	uninfected	0
WT	240307_12	uninfected	0
WT	240307_13	uninfected	0
WT	240307_14	uninfected	0
WT	240307_15	uninfected	0
WT	240307_16	uninfected	4
WT	240307_17	uninfected	0
WT	240307_18	uninfected	0
WT	240307_19	uninfected	0
WT	240307_20	uninfected	0
WT	240307_21	uninfected	0
WT	240307_22	uninfected	2
WT	240307_23	uninfected	0
WT	240307_24	uninfected	0
WT	240307_25	uninfected	0
WT	240307_26	uninfected	0
WT	240307_27	uninfected	1
WT	240307_28	uninfected	0
WT	240307_29	uninfected	2
WT	240307_30	uninfected	0
WT	240307_31	uninfected	0
WT	240307_32	uninfected	0
WT	240307_33	uninfected	0
WT	240307_34	uninfected	3
WT	240307_35	uninfected	0
WT	240307_36	uninfected	3
WT	240307_37	uninfected	5
WT	240307_38	uninfected	0
WT	240307_39	uninfected	0
WT	240307_40	uninfected	2
WT	240307_41	uninfected	0
WT	240307_42	uninfected	1
WT	240307_43	uninfected	0
WT	240307_44	uninfected	0
WT	240307_45	uninfected	2
WT	240307_46	uninfected	0
WT	240307_47	uninfected	0
WT	240307_48	uninfected	0
WT	240307_49	uninfected	1
WT	240307_50	uninfected	0
